# *Tbx1* stabilizes differentiation of the cardiopharyngeal mesoderm and drives morphogenesis in the pharyngeal apparatus

**DOI:** 10.1101/2024.07.16.603669

**Authors:** Olga Lanzetta, Marchesa Bilio, Johannes Liebig, Katharina Jechow, Foo Wei Ten, Rosa Ferrentino, Ilaria Aurigemma, Elizabeth Illingworth, Christian Conrad, Soeren Lukassen, Claudia Angelini, Antonio Baldini

## Abstract

**Background:** TBX1 is required for the development of the pharyngeal apparatus. In the mouse, fish, and ascidian, *Tbx1* is a marker of cardiopharyngeal mesoderm (CPM), a cell population that provides progenitors to the heart and branchiomeric muscles. However, in mammals: a) the molecular cascade that drives the diversification of this multipotent cell population, and b) the role of *Tbx1* therein, are not well defined.

**Material and methods:** We used *in vitro* differentiation of WT and *Tbx1*^−/−^ mouse embryonic stem cells into precardiac mesoderm, and performed single cell RNA-seq and ATAC-seq at two differentiation stages. We then used WT and *Tbx1*^−/−^ mouse embryos for *in vivo* validation of the key findings.

**Results and conclusions:** We found that the response to loss of TBX1 is cell sub-population-specific, both in terms of gene expression and chromatin remodeling. We show that *Tbx1* regulates chromatin accessibility and gene expression of an ancient transcriptional module that orchestrates the development of the trunk, pharynx and heart across evolution. This module is co-regulated and includes genes encoding the conserved transcription factor families of Tea Shirt (Tshz), Sine Oculis (Six), Eye absent (Eya), and Ebf/Collier. Analysis of putative regulatory regions of these genes, which were selected using a machine-learning computational procedure, predicted a feed-forward regulatory relationship between TBX1 and SIX factors that drives or stabilizes the module. Most surprisingly, we found a drift in the differentiation trajectory of the *Tbx1* mutant CPM that led to a relative expansion of cells with epithelial-like transcriptional features in the cell culture model and in mouse embryos. We conclude that TBX1 is a critical factor for maintaining the transcriptional profile of the CPM.
