## Supplementary material for "*Tbx1* stabilizes differentiation of the cardiopharyngeal mesoderm and drives morphogenesis in the pharyngeal apparatus": Suppl. Tab. 1

### Sheet: TOP 25 MARKERS FULL DATASET
gene	p_val	avg_log2FC	pct.1	pct.2	p_val_adj	cluster
Ttn	0	3.7508	0.962	0.287	0	ic0
Slc8a1	0	3.5503	0.914	0.313	0	ic0
Actc1	0	3.25899	0.895	0.477	0	ic0
Myh6	0	3.25412	0.809	0.217	0	ic0
Myl7	0	3.06248	0.993	0.908	0	ic0
Myl4	0	2.92556	0.96	0.575	0	ic0
Tnnt2	0	2.71087	0.859	0.285	0	ic0
Ryr2	0	2.67166	0.852	0.166	0	ic0
Myh7	0	2.55669	0.82	0.232	0	ic0
5430431A17Rik	0	2.5278	0.747	0.172	0	ic0
Myl3	0	2.40527	0.651	0.327	0	ic0
Tnnc1	0	2.3141	0.891	0.356	0	ic0
Myocd	0	2.22377	0.881	0.129	0	ic0
Tnni1	0	2.16091	0.928	0.424	0	ic0
Cacna1d	0	2.12113	0.762	0.147	0	ic0
Acta2	0	2.12041	0.955	0.616	0	ic0
Sh3bgr	0	2.11692	0.76	0.174	0	ic0
Ctnna3	0	2.11343	0.72	0.132	0	ic0
Pgam2	0	2.00929	0.795	0.236	0	ic0
Myom1	0	1.99878	0.833	0.15	0	ic0
Ccdc141	0	1.96293	0.903	0.243	0	ic0
Mpped2	0	1.93346	0.878	0.41	0	ic0
Cacna1c	0	1.93092	0.741	0.183	0	ic0
Gyg	0	1.92648	0.841	0.355	0	ic0
Nexn	0	1.88129	0.916	0.324	0	ic0
Epcam	0	2.65303	0.864	0.172	0	ic1
Igfbp5	0	1.98731	0.932	0.495	0	ic1
Cldn6	0	1.89369	0.75	0.098	0	ic1
Meis2	0	1.73622	0.818	0.481	0	ic1
Cldn7	0	1.72716	0.713	0.097	0	ic1
Spint2	0	1.69916	0.847	0.297	0	ic1
Krt18	0	1.60038	0.823	0.39	0	ic1
Cdh1	0	1.52427	0.694	0.069	0	ic1
Emb	0	1.50639	0.86	0.563	0	ic1
Hmcn1	0	1.40194	0.619	0.291	0	ic1
Frem2	0	1.40056	0.749	0.209	0	ic1
Esrp1	0	1.36528	0.641	0.05	0	ic1
Etl4	0	1.36012	0.88	0.449	0	ic1
Ikzf2	0	1.28344	0.663	0.258	0	ic1
Pdzd2	0	1.22926	0.561	0.188	0	ic1
Krt8	0	1.22572	0.734	0.38	0	ic1
Cldn4	0	1.16866	0.56	0.048	0	ic1
Pdgfa	0	1.13909	0.708	0.316	0	ic1
Col2a1	0	1.12627	0.845	0.391	0	ic1
Efna5	0	1.12436	0.873	0.564	0	ic1
Rtl4	0	1.11255	0.451	0.18	0	ic1
Cacnb2	0	1.1086	0.6	0.333	0	ic1
Eya1	0	1.09095	0.602	0.166	0	ic1
Cpm	0	1.0891	0.391	0.095	0	ic1
Grhl2	0	1.07705	0.483	0.034	0	ic1
Slit2	0	2.24025	0.703	0.446	0	ic2
Rmst	0	2.20305	0.661	0.102	0	ic2
Ntn1	0	1.86805	0.481	0.091	0	ic2
Thsd7a	0	1.86005	0.713	0.248	0	ic2
Cdh6	0	1.67255	0.66	0.191	0	ic2
Adgrv1	0	1.61783	0.742	0.226	0	ic2
9030622O22Rik	0	1.57967	0.497	0.097	0	ic2
Scube1	0	1.57156	0.635	0.234	0	ic2
Glis3	0	1.51878	0.416	0.08	0	ic2
Otx2os1	0	1.5104	0.487	0.15	0	ic2
Nrcam	0	1.46941	0.599	0.124	0	ic2
Tpbg	0	1.43253	0.606	0.267	0	ic2
Tmem47	0	1.41487	0.81	0.391	0	ic2
Igfbp2	0	1.40679	0.875	0.559	0	ic2
Rfx4	0	1.38901	0.485	0.076	0	ic2
Sulf1	0	1.36376	0.765	0.429	0	ic2
Tenm4	0	1.36212	0.793	0.515	0	ic2
Chn2	0	1.35611	0.44	0.106	0	ic2
Shh	0	1.35141	0.46	0.078	0	ic2
Lsamp	0	1.34483	0.515	0.168	0	ic2
Epha7	0	1.34328	0.735	0.402	0	ic2
Erbb4	4.10877e-307	1.34013	0.532	0.279	1.32652e-302	ic2
Sfta3-ps	0	1.32705	0.262	0.014	0	ic2
Tmtc2	0	1.32693	0.695	0.348	0	ic2
Pak3	0	1.29592	0.378	0.044	0	ic2
Col1a1	0	3.41037	0.89	0.208	0	ic3
Col1a2	0	2.95499	0.841	0.235	0	ic3
Col3a1	0	2.89961	0.662	0.133	0	ic3
Dlk1	0	2.75968	0.984	0.514	0	ic3
Nrp1	0	2.67936	0.962	0.345	0	ic3
Fn1	0	2.57895	0.977	0.704	0	ic3
Pmp22	0	2.03317	0.764	0.123	0	ic3
Hsd11b2	0	1.972	0.72	0.241	0	ic3
S100a6	0	1.93531	0.506	0.12	0	ic3
Ahnak	0	1.92469	0.868	0.282	0	ic3
Sparc	0	1.86206	0.981	0.777	0	ic3
Col5a1	0	1.80718	0.786	0.214	0	ic3
Rbms3	0	1.77492	0.913	0.39	0	ic3
Prdm6	0	1.75139	0.905	0.3	0	ic3
Tdo2	0	1.74878	0.505	0.027	0	ic3
Tmem108	0	1.7366	0.837	0.367	0	ic3
Ppic	0	1.67149	0.915	0.476	0	ic3
Vim	0	1.64655	0.953	0.656	0	ic3
Rrbp1	0	1.62055	0.984	0.792	0	ic3
Lgals1	0	1.60593	0.831	0.484	0	ic3
Meg3	0	1.50939	0.965	0.732	0	ic3
Tgfbi	0	1.50566	0.636	0.129	0	ic3
Rcn3	0	1.48287	0.929	0.588	0	ic3
Col5a2	0	1.46014	0.548	0.144	0	ic3
Nfib	0	1.43037	0.564	0.152	0	ic3
Cped1	0	2.74709	0.635	0.081	0	ic4
Ebf1	0	2.43004	0.619	0.114	0	ic4
Cdh11	0	2.13763	0.777	0.257	0	ic4
Ebf2	0	1.93334	0.498	0.031	0	ic4
Dlc1	0	1.64407	0.672	0.301	0	ic4
Col26a1	0	1.5565	0.634	0.127	0	ic4
Prkg1	0	1.51464	0.849	0.581	0	ic4
Auts2	0	1.46478	0.97	0.814	0	ic4
Pgf	0	1.37072	0.545	0.158	0	ic4
Fbn2	0	1.34476	0.95	0.682	0	ic4
Robo2	0	1.30724	0.532	0.217	0	ic4
Col23a1	0	1.22905	0.517	0.184	0	ic4
Zfhx4	0	1.22556	0.676	0.307	0	ic4
Ldb2	0	1.1635	0.474	0.122	0	ic4
St6galnac3	0	1.16309	0.656	0.433	0	ic4
Clmp	0	1.15546	0.487	0.122	0	ic4
Foxp2	1.63896e-232	1.13798	0.428	0.242	5.29138e-228	ic4
Mfap4	0	1.12777	0.628	0.263	0	ic4
Sncaip	0	1.10619	0.344	0.05	0	ic4
Lpar1	0	1.08269	0.49	0.162	0	ic4
Klf12	0	1.0772	0.751	0.491	0	ic4
Lama2	0	1.0683	0.394	0.119	0	ic4
Sobp	0	1.06238	0.552	0.254	0	ic4
Vegfc	0	1.05919	0.484	0.209	0	ic4
Col3a1	6.49226e-162	1.05441	0.374	0.173	2.09603e-157	ic4
Rspo2	0	2.37291	0.401	0.035	0	ic5
Ptn	0	2.18701	0.87	0.337	0	ic5
Erbb4	0	2.05613	0.711	0.291	0	ic5
Rmst	0	2.02003	0.699	0.148	0	ic5
Adgrb3	0	1.98237	0.627	0.105	0	ic5
Rspo3	0	1.93411	0.447	0.179	0	ic5
Wnt8b	0	1.75688	0.426	0.019	0	ic5
Dcc	0	1.72289	0.444	0.08	9.16328e-306	ic5
Gli3	0	1.69017	0.848	0.436	0	ic5
Sox2ot	2.45369e-226	1.58265	0.3	0.082	7.92174e-222	ic5
Epha7	2.02981e-297	1.54577	0.707	0.432	6.55325e-293	ic5
Npas3	0	1.54113	0.687	0.26	0	ic5
Sfrp2	0	1.53201	0.626	0.208	0	ic5
Adamts3	0	1.50332	0.405	0.116	0	ic5
Dach1	4.74734e-232	1.44399	0.651	0.356	1.53268e-227	ic5
Pcdh9	5.57024e-159	1.3702	0.27	0.065	1.79835e-154	ic5
Ptprz1	1.61405e-284	1.3266	0.283	0.036	5.21097e-280	ic5
Cdh4	0	1.30032	0.451	0.082	0	ic5
Cachd1	0	1.27039	0.782	0.437	0	ic5
Adgrv1	0	1.23096	0.806	0.268	0	ic5
Glis3	2.25102e-245	1.22649	0.448	0.108	7.26743e-241	ic5
Crabp2	0	1.2117	0.631	0.221	0	ic5
Ctnna2	4.96917e-92	1.19858	0.271	0.097	1.6043e-87	ic5
Ly6h	0	1.18999	0.373	0.052	0	ic5
Plch1	0	1.18394	0.649	0.202	0	ic5
Ctla2a	0	4.27032	0.813	0.106	0	ic6
Flt1	0	3.40722	0.899	0.042	0	ic6
Ramp2	0	3.09856	0.924	0.234	0	ic6
Ptprm	0	2.62068	0.927	0.448	0	ic6
Cdh5	0	2.56432	0.8	0.014	0	ic6
Kdr	0	2.52082	0.881	0.091	0	ic6
Ecscr	0	2.36361	0.8	0.077	0	ic6
Rapgef5	0	2.31635	0.777	0.125	0	ic6
Calcrl	0	2.2657	0.787	0.117	0	ic6
Pecam1	0	2.24457	0.731	0.055	0	ic6
Vav3	0	2.23526	0.829	0.118	0	ic6
Plvap	0	2.23121	0.749	0.044	0	ic6
Tek	0	2.21092	0.828	0.069	0	ic6
Rasgrp3	0	2.20403	0.782	0.036	0	ic6
Col4a1	0	2.178	0.943	0.511	0	ic6
Cldn5	0	2.16393	0.554	0.018	0	ic6
Hapln1	0	2.09623	0.609	0.066	0	ic6
Col4a2	0	2.09544	0.934	0.52	0	ic6
Egfl7	0	2.08786	0.93	0.417	0	ic6
Plxnd1	0	2.08232	0.789	0.099	0	ic6
Elk3	0	2.03248	0.864	0.161	0	ic6
Zfpm2	0	2.02697	0.832	0.283	0	ic6
Srgap1	0	2.0116	0.861	0.283	0	ic6
Fli1	0	2.00494	0.739	0.046	0	ic6
Esam	0	1.95601	0.753	0.016	0	ic6
Ube2c	0	1.50664	0.903	0.447	0	ic7
Cenpf	0	1.40085	0.923	0.368	0	ic7
Cfc1	0	1.38858	0.762	0.292	0	ic7
Top2a	0	1.31417	0.978	0.54	0	ic7
Hmgb2	0	1.24044	0.997	0.881	0	ic7
Arl6ip1	0	1.21687	0.958	0.674	0	ic7
Acta2	1.82276e-295	1.21592	0.951	0.677	5.88478e-291	ic7
Ttn	0	1.20311	0.901	0.412	0	ic7
Hmmr	0	1.16379	0.882	0.3	0	ic7
Cdk1	0	1.15744	0.905	0.422	0	ic7
Pttg1	0	1.13819	0.81	0.373	0	ic7
Cks2	0	1.13792	0.972	0.632	0	ic7
Cdc20	0	1.13578	0.827	0.34	0	ic7
Nusap1	0	1.10184	0.856	0.298	0	ic7
Myl7	6.5082e-283	1.09103	0.988	0.923	2.10117e-278	ic7
Ccnb1	0	1.08918	0.881	0.325	0	ic7
Cdca8	0	1.08583	0.913	0.377	0	ic7
Cenpa	0	1.07326	0.882	0.419	0	ic7
H2afx	0	1.04804	0.968	0.617	0	ic7
Prc1	0	1.03657	0.82	0.307	0	ic7
Tnnc1	2.60802e-251	1.01788	0.85	0.454	8.42e-247	ic7
Myl4	2.92773e-249	1.01655	0.921	0.646	9.45217e-245	ic7
Tubb4b	3.29055e-308	1.0136	0.886	0.511	1.06235e-303	ic7
Ube2s	0	0.970355	0.984	0.812	0	ic7
Nexn	6.57601e-281	0.960956	0.867	0.433	2.12306e-276	ic7
Dkk1	2.00227e-218	1.72864	0.531	0.173	6.46433e-214	ic8
Shh	0	1.63872	0.58	0.114	0	ic8
Otx2os1	1.97619e-143	1.36862	0.525	0.184	6.38012e-139	ic8
Dlg2	1.84335e-104	1.36427	0.286	0.079	5.95126e-100	ic8
Slit2	6.48741e-204	1.35234	0.837	0.468	2.09446e-199	ic8
Postn	2.36924e-131	1.33922	0.499	0.187	7.6491e-127	ic8
Zfp385b	3.74608e-231	1.29473	0.428	0.075	1.20942e-226	ic8
Cntn4	3.83901e-253	1.26034	0.453	0.07	1.23943e-248	ic8
Alcam	2.31381e-119	1.25779	0.477	0.209	7.47012e-115	ic8
Igfbp2	1.36079e-109	1.24109	0.824	0.594	4.3933e-105	ic8
Cthrc1	1.37456e-211	1.17316	0.573	0.175	4.43775e-207	ic8
Clu	8.64546e-130	1.16041	0.496	0.244	2.79119e-125	ic8
Lmx1a	9.5172e-286	1.15852	0.501	0.071	3.07263e-281	ic8
Emb	5.93933e-203	1.14274	0.904	0.604	1.91751e-198	ic8
Krt19	1.28131e-171	1.12868	0.42	0.144	4.13671e-167	ic8
Pid1	1.47506e-196	1.11771	0.5	0.122	4.76224e-192	ic8
Nrcam	6.97228e-181	1.10962	0.572	0.175	2.251e-176	ic8
Krt8	3.25779e-108	1.0974	0.626	0.434	1.05178e-103	ic8
Kirrel3	2.12587e-108	1.09685	0.385	0.117	6.86338e-104	ic8
Notch2	2.09755e-238	1.09592	0.811	0.441	6.77194e-234	ic8
Elmo1	5.68421e-156	1.08908	0.598	0.234	1.83515e-151	ic8
Lrig3	3.68608e-247	1.08149	0.729	0.299	1.19005e-242	ic8
Celf2	3.98657e-101	1.07708	0.714	0.512	1.28707e-96	ic8
Csmd3	1.95396e-152	1.06557	0.265	0.032	6.30836e-148	ic8
T	2.85246e-258	1.06134	0.221	0.006	9.20918e-254	ic8
Gm42418	0	2.99203	0.985	0.99	0	ic9
Cmss1	0	2.1814	0.595	0.633	0	ic9
Camk1d	0	1.73363	0.651	0.761	0	ic9
Lars2	0	1.6474	0.516	0.615	0	ic9
Hexb	0	1.63683	0.326	0.339	0	ic9
Rps12	0	1.55547	0.997	0.992	0	ic9
Gm10076	0	1.47669	0.962	0.961	0	ic9
Rpl35	0	1.44668	0.978	0.975	0	ic9
Rpl41	0	1.44317	0.999	0.997	0	ic9
Rps15a	0	1.44217	0.996	0.996	0	ic9
Rpl34	0	1.41984	0.993	0.99	0	ic9
Rps19	0	1.41787	0.995	0.992	0	ic9
AY036118	3.646e-147	1.40629	0.891	0.98	1.17711e-142	ic9
Rpl26	0	1.37523	0.997	0.991	0	ic9
Rps14	0	1.35788	0.995	0.996	0	ic9
Rps26	0	1.34553	1	0.996	0	ic9
Rps21	0	1.34369	0.993	0.993	0	ic9
Atp5e	0	1.32807	0.686	0.816	0	ic9
Rpl39	0	1.31999	1	0.995	0	ic9
Rpl36	0	1.28439	0.997	0.996	0	ic9
Rps17	0	1.28241	0.984	0.986	0	ic9
Rpl35a	0	1.27827	0.997	0.994	0	ic9
Rpl32	0	1.27433	0.997	0.996	0	ic9
Rpl22l1	0	1.24725	0.864	0.914	0	ic9
Rps27	0	1.24103	0.984	0.988	0	ic9
Spink1	0	4.81572	0.946	0.237	0	ic10
Rbp4	0	4.02979	0.739	0.145	0	ic10
Ttr	0	3.88389	0.55	0.055	0	ic10
Pyy	0	3.84082	0.728	0.108	0	ic10
Emb	0	2.87571	0.998	0.608	0	ic10
Slc2a3	0	2.75078	0.969	0.496	0	ic10
Slc16a1	0	2.54491	0.917	0.495	0	ic10
Apela	0	2.48675	0.824	0.072	0	ic10
Cpm	0	2.40675	0.9	0.133	0	ic10
Car4	8.90269e-270	2.23642	0.8	0.283	2.87423e-265	ic10
Pde4b	4.88567e-239	2.05281	0.661	0.173	1.57734e-234	ic10
Bex1	0	1.94112	0.915	0.571	0	ic10
Gramd1b	0	1.89651	0.706	0.118	0	ic10
Ctsh	0	1.84984	0.597	0.06	0	ic10
9030622O22Rik	0	1.78972	0.855	0.138	2.85561e-307	ic10
Epcam	3.05655e-280	1.77991	0.955	0.28	9.86806e-276	ic10
Cldn7	3.96233e-287	1.75151	0.873	0.191	1.27924e-282	ic10
Cldn6	6.34284e-289	1.74364	0.891	0.198	2.04779e-284	ic10
Chsy3	3.45637e-231	1.68638	0.564	0.078	1.11589e-226	ic10
Reln	7.12504e-184	1.62953	0.385	0.033	2.30032e-179	ic10
Spint2	4.54336e-285	1.60779	0.955	0.382	1.46682e-280	ic10
Bex4	0	1.58194	0.868	0.509	0	ic10
Apom	6.05097e-218	1.5398	0.323	0.009	1.95355e-213	ic10
Krt18	2.20768e-215	1.45595	0.933	0.456	7.1275e-211	ic10
Large1	1.4186e-147	1.43253	0.897	0.715	4.57994e-143	ic10
Hbb-bh1	0	5.62739	0.629	0.095	0	ic11
Hba-x	0	4.67929	0.55	0.064	0	ic11
Hba-a1	7.61744e-246	3.99805	0.543	0.031	2.45929e-241	ic11
Prkca	2.40868e-73	2.58327	0.629	0.233	7.77643e-69	ic11
Itga2b	3.36035e-89	2.39313	0.517	0.046	1.08489e-84	ic11
Runx1	2.74641e-159	2.26321	0.742	0.072	8.86678e-155	ic11
Fcer1g	1.32877e-120	2.20277	0.364	0.009	4.28993e-116	ic11
Hba-a2	4.09416e-103	2.20262	0.404	0.009	1.3218e-98	ic11
Pard3b	2.10651e-17	2.18929	0.444	0.4	6.80086e-13	ic11
Prkar2b	3.1711e-112	2.18324	0.748	0.212	1.02379e-107	ic11
Thbs1	8.71136e-40	2.18062	0.225	0.13	2.81246e-35	ic11
Ctla2a	3.48313e-19	2.15029	0.384	0.141	1.12453e-14	ic11
Mbnl1	1.02772e-124	2.14171	0.868	0.276	3.318e-120	ic11
Tyrobp	2.1759e-72	1.99527	0.272	0.006	7.02489e-68	ic11
Mctp1	2.36788e-79	1.97229	0.536	0.039	7.6447e-75	ic11
Tmem14c	6.44277e-172	1.96198	0.874	0.644	2.08005e-167	ic11
Epb41	2.50605e-85	1.94144	0.861	0.471	8.09079e-81	ic11
Plek	2.71651e-124	1.93902	0.483	0.008	8.77025e-120	ic11
Cd9	1.11472e-49	1.935	0.788	0.412	3.59886e-45	ic11
Slc25a37	1.3978e-66	1.88122	0.444	0.145	4.5128e-62	ic11
Treml1	1.87594e-67	1.79782	0.219	0.001	6.05648e-63	ic11
Fermt3	2.22869e-100	1.778	0.57	0.046	7.19534e-96	ic11
Rap1b	2.01561e-81	1.75421	0.841	0.541	6.5074e-77	ic11
Lims1	6.26118e-55	1.72647	0.874	0.529	2.02142e-50	ic11
Lyn	1.17722e-64	1.72556	0.49	0.117	3.80066e-60	ic11
Dcc	1.93915e-202	5.15196	0.823	0.096	6.26056e-198	ic12
Map2	6.3177e-207	3.39945	0.905	0.113	2.03967e-202	ic12
Ctnna2	7.4877e-134	3.33231	0.776	0.103	2.4174e-129	ic12
Cacna2d1	6.87876e-176	3.04367	0.741	0.349	2.22081e-171	ic12
Chgb	1.4736e-83	3.03225	0.401	0.014	4.75753e-79	ic12
Srrm4	7.44411e-268	2.89008	0.932	0.017	2.40333e-263	ic12
Elavl4	1.18366e-256	2.87721	0.884	0.101	3.82146e-252	ic12
Dach1	3.17542e-114	2.71736	0.857	0.37	1.02518e-109	ic12
Ebf1	2.29346e-56	2.68589	0.626	0.166	7.40444e-52	ic12
Tubb3	1.27682e-278	2.5933	0.816	0.031	4.12222e-274	ic12
Robo1	2.89256e-112	2.56499	0.741	0.545	9.33864e-108	ic12
Igfbpl1	1.96637e-162	2.55148	0.673	0.067	6.34844e-158	ic12
Clvs1	1.71225e-214	2.54841	0.68	0.012	5.52802e-210	ic12
Myo16	3.12555e-120	2.53516	0.728	0.1	1.00908e-115	ic12
St18	2.93946e-183	2.53007	0.605	0.003	9.49005e-179	ic12
Rtn1	4.15837e-195	2.51105	0.592	0.042	1.34253e-190	ic12
Ebf3	1.44356e-153	2.43175	0.837	0.119	4.66053e-149	ic12
Stmn2	6.03801e-135	2.41888	0.653	0.113	1.94937e-130	ic12
Kalrn	3.94771e-147	2.33513	0.898	0.423	1.27452e-142	ic12
Dll3	4.19655e-206	2.32482	0.762	0.071	1.35486e-201	ic12
Elavl3	9.26198e-194	2.27339	0.68	0.023	2.99023e-189	ic12
Ccser1	3.68577e-32	2.2598	0.381	0.201	1.18995e-27	ic12
Ncam1	6.74945e-130	2.20427	0.837	0.3	2.17906e-125	ic12
Nfasc	1.1718e-168	2.17115	0.68	0.034	3.78317e-164	ic12
Kcnb2	5.4046e-73	2.15996	0.497	0.065	1.74487e-68	ic12
Dppa5a	0	5.52737	0.968	0.04	0	ic13
Zfp42	8.71363e-225	2.59295	0.937	0.007	2.8132e-220	ic13
Ifitm1	1.05171e-126	2.58379	0.947	0.365	3.39544e-122	ic13
Fabp3	3.28115e-138	2.49049	0.926	0.222	1.05932e-133	ic13
Spp1	1.23621e-167	2.37534	0.895	0.008	3.99109e-163	ic13
Hspb1	3.37982e-85	2.3635	0.926	0.245	1.09117e-80	ic13
Chchd10	2.34268e-127	2.29409	0.958	0.255	7.56336e-123	ic13
Mt1	2.09195e-84	2.29024	0.811	0.12	6.75385e-80	ic13
Tdh	6.3737e-192	2.19474	0.842	0.003	2.05775e-187	ic13
Ldhb	2.92166e-132	2.15644	0.968	0.424	9.43258e-128	ic13
Pou5f1	1.18257e-179	2.15451	0.926	0.022	3.81793e-175	ic13
Mkrn1	9.0088e-164	2.04865	0.979	0.25	2.90849e-159	ic13
Utf1	1.88836e-187	2.04046	0.905	0.007	6.09658e-183	ic13
Rhox5	9.8062e-61	2.01992	0.579	0.043	3.16593e-56	ic13
Trap1a	1.76231e-158	2.01695	0.937	0.012	5.68963e-154	ic13
Dnah8	4.33865e-120	2.00411	0.811	0.039	1.40073e-115	ic13
Sdc4	2.67518e-89	1.85338	0.884	0.231	8.6368e-85	ic13
Cd9	3.00339e-71	1.84943	0.926	0.413	9.69646e-67	ic13
Lima1	1.26876e-82	1.80743	0.937	0.281	4.09619e-78	ic13
Gpx4	3.84948e-117	1.80457	1	0.774	1.2428e-112	ic13
Mt2	8.94401e-84	1.73045	0.642	0.023	2.88757e-79	ic13
Hsp90aa1	1.02829e-87	1.72058	1	0.913	3.31984e-83	ic13
Dppa3	1.13898e-129	1.71695	0.6	0.002	3.67721e-125	ic13
Fbxo15	1.30335e-177	1.66242	0.863	0.005	4.20786e-173	ic13
Alg13	2.63596e-60	1.59254	0.905	0.341	8.51019e-56	ic13

### Sheet: TOP 25 MARKERS CPM SUBSET
gene	p_val	avg_log2FC	pct.1	pct.2	p_val_adj	cluster
Slc2a1	0	1.92215	0.933	0.574	0	c0
Emb	0	1.6363	0.961	0.686	0	c0
Slc2a3	0	1.36398	0.81	0.355	0	c0
Trh	2.31782e-256	1.24636	0.351	0.073	7.48309e-252	c0
Krt8	0	1.22207	0.804	0.482	0	c0
Nrcam	0	1.18742	0.477	0.113	0	c0
Krt18	0	1.18118	0.868	0.556	0	c0
Slc16a1	4.98962e-303	1.13863	0.775	0.467	1.6109e-298	c0
Agpat5	0	1.08329	0.673	0.395	0	c0
Acta2	7.58827e-180	1.05062	0.713	0.457	2.44987e-175	c0
Tpm1	0	1.03646	0.973	0.886	0	c0
Kirrel3	7.55782e-156	1.02626	0.407	0.159	2.44004e-151	c0
Dkk1	2.04665e-70	1.0212	0.311	0.182	6.6076e-66	c0
Smoc2	5.0724e-294	1.01421	0.386	0.081	1.63763e-289	c0
Tagln	5.49311e-111	0.99265	0.33	0.145	1.77345e-106	c0
Cpm	3.56841e-226	0.986633	0.52	0.199	1.15206e-221	c0
Krt19	9.48632e-230	0.980446	0.456	0.178	3.06266e-225	c0
Cyp26a1	7.45598e-228	0.971025	0.402	0.123	2.40716e-223	c0
Bsg	2.64055e-307	0.922907	0.948	0.875	8.52503e-303	c0
Ccn1	1.90197e-147	0.921318	0.685	0.481	6.14052e-143	c0
Cldn6	2.54037e-227	0.920549	0.705	0.392	8.2016e-223	c0
Epcam	3.74245e-238	0.887543	0.818	0.482	1.20825e-233	c0
Cldn7	2.34326e-186	0.880541	0.658	0.372	7.56522e-182	c0
Clu	2.9532e-188	0.853319	0.562	0.269	9.5344e-184	c0
Cd9	5.97241e-244	0.841632	0.624	0.324	1.92819e-239	c0
Cped1	0	2.93678	0.699	0.065	0	c1
Cdh11	0	2.59119	0.814	0.152	0	c1
Col3a1	0	2.42438	0.388	0.109	0	c1
Ebf1	0	2.19341	0.614	0.163	0	c1
Dlc1	0	2.17214	0.733	0.153	0	c1
Dach1	0	1.68406	0.546	0.129	0	c1
Ebf2	0	1.68339	0.479	0.068	0	c1
Col26a1	0	1.61196	0.653	0.09	0	c1
Prkg1	0	1.59338	0.838	0.482	0	c1
Robo2	0	1.58198	0.567	0.153	0	c1
Col23a1	0	1.54142	0.573	0.139	0	c1
Zfpm2	0	1.53454	0.48	0.061	0	c1
Col1a2	0	1.45139	0.528	0.193	0	c1
Vcan	0	1.43104	0.93	0.729	0	c1
Colec12	0	1.42476	0.643	0.217	0	c1
Ldb2	0	1.33956	0.487	0.124	0	c1
Zeb1	0	1.32251	0.623	0.146	0	c1
Prickle1	0	1.31466	0.618	0.251	0	c1
P3h2	8.31692e-304	1.31406	0.483	0.186	2.68512e-299	c1
Lsamp	8.37067e-295	1.27788	0.465	0.119	2.70247e-290	c1
Vegfc	0	1.27117	0.509	0.146	0	c1
Clmp	0	1.21909	0.5	0.082	0	c1
Fbn1	0	1.20724	0.566	0.132	0	c1
Col1a1	1.73059e-298	1.20634	0.378	0.091	5.58722e-294	c1
Mmp16	2.11578e-230	1.19711	0.407	0.136	6.83078e-226	c1
Adgrv1	0	2.22846	0.773	0.229	0	c2
Meis2	0	1.6456	0.951	0.566	0	c2
Dcc	1.1521e-239	1.54765	0.284	0.042	3.71957e-235	c2
Nkain3	0	1.45633	0.439	0.072	0	c2
Pdgfc	0	1.35425	0.592	0.175	0	c2
Slit3	6.28037e-235	1.35169	0.751	0.529	2.02762e-230	c2
Foxe1	0	1.34979	0.547	0.063	0	c2
Npnt	0	1.31689	0.607	0.132	0	c2
Col18a1	0	1.31536	0.972	0.715	0	c2
Lrp2	0	1.30898	0.686	0.229	0	c2
Clstn2	1.10368e-265	1.30137	0.372	0.075	3.56324e-261	c2
Sema6a	0	1.27376	0.703	0.34	2.05508e-306	c2
Cacnb2	1.21858e-302	1.26534	0.75	0.375	3.93418e-298	c2
Nr2f2	0	1.23654	0.743	0.296	0	c2
Sulf1	0	1.18555	0.866	0.617	2.78319e-307	c2
Sox5	1.07221e-288	1.17389	0.65	0.282	3.46164e-284	c2
Hmcn1	1.00317e-257	1.16709	0.788	0.466	3.23872e-253	c2
Igfbp5	0	1.13363	0.95	0.687	0	c2
Hs6st2	7.52404e-230	1.08857	0.593	0.281	2.42914e-225	c2
Pax1	0	1.08149	0.488	0.056	0	c2
Mir99ahg	0	1.07409	0.652	0.211	0	c2
Sorbs2	0	1.05967	0.533	0.155	0	c2
Frem2	0	1.05494	0.838	0.432	0	c2
Dab1	1.05159e-151	1.04027	0.392	0.168	3.39507e-147	c2
Ikzf2	5.07388e-268	1.03472	0.735	0.393	1.6381e-263	c2
Rmst	4.86217e-181	1.57144	0.335	0.07	1.56975e-176	c3
Scube1	6.06864e-256	1.49449	0.684	0.242	1.95926e-251	c3
Dlk1	4.26603e-160	1.40721	0.756	0.462	1.37729e-155	c3
Unc5c	3.41033e-118	1.37046	0.602	0.32	1.10103e-113	c3
Tshz2	2.53461e-99	1.28379	0.413	0.191	8.18299e-95	c3
Ntm	2.38868e-140	1.26705	0.418	0.117	7.71186e-136	c3
Postn	2.4831e-95	1.23641	0.506	0.269	8.0167e-91	c3
Otx2os1	1.60235e-74	1.16117	0.401	0.264	5.17318e-70	c3
Cdh6	5.6595e-137	1.05817	0.446	0.132	1.82717e-132	c3
Chn2	1.64365e-109	1.04544	0.322	0.12	5.30654e-105	c3
Mecom	2.81202e-108	1.03479	0.599	0.302	9.07861e-104	c3
Plcl1	6.4893e-89	1.02056	0.286	0.083	2.09507e-84	c3
Nrxn3	8.54854e-50	0.986398	0.358	0.177	2.7599e-45	c3
Pcdh7	2.93846e-112	0.982433	0.825	0.565	9.48681e-108	c3
Celf2	2.18159e-77	0.974661	0.668	0.505	7.04328e-73	c3
Glis3	9.40908e-73	0.873476	0.203	0.059	3.03772e-68	c3
Ntng1	3.57162e-51	0.860863	0.354	0.176	1.1531e-46	c3
Plcb1	7.10953e-61	0.859367	0.317	0.137	2.29531e-56	c3
Grid2	5.30105e-38	0.851717	0.215	0.1	1.71144e-33	c3
Ano3	6.08928e-148	0.843927	0.372	0.084	1.96592e-143	c3
Cacna2d3	8.21252e-54	0.83726	0.276	0.122	2.65141e-49	c3
Galnt13	1.14152e-79	0.818497	0.218	0.052	3.68539e-75	c3
Grik2	5.86003e-61	0.811941	0.464	0.252	1.89191e-56	c3
Pbx3	1.5432e-99	0.809622	0.77	0.534	4.98221e-95	c3
Cdh2	1.88173e-113	0.806033	0.765	0.464	6.07517e-109	c3
Spink1	0	4.84486	0.968	0.23	0	c4
Pyy	0	4.08444	0.748	0.081	0	c4
Rbp4	0	4.05307	0.765	0.171	0	c4
Ttr	2.04365e-295	3.94509	0.569	0.057	6.59794e-291	c4
Apela	0	2.56659	0.841	0.065	0	c4
Apoe	1.89602e-244	2.53494	0.944	0.71	6.1213e-240	c4
Slc2a3	0	2.46504	0.972	0.464	0	c4
Pde4b	0	2.46264	0.692	0.063	4.51123e-304	c4
Slc16a1	4.24428e-227	2.09223	0.93	0.538	1.37027e-222	c4
Emb	1.40994e-270	2.04354	0.998	0.755	4.55201e-266	c4
Car4	4.26181e-172	2.00382	0.815	0.297	1.37593e-167	c4
Nrp1	7.89787e-282	1.95613	0.821	0.151	2.54983e-277	c4
9030622O22Rik	6.69625e-287	1.93935	0.879	0.17	2.16188e-282	c4
Cpm	3.07021e-246	1.91334	0.918	0.261	9.91219e-242	c4
Ctsh	4.89455e-263	1.89863	0.618	0.061	1.58021e-258	c4
Gramd1b	3.41753e-203	1.81531	0.722	0.152	1.10335e-198	c4
Reln	1.9844e-170	1.74864	0.416	0.031	6.40664e-166	c4
Fn1	2.90816e-226	1.69379	0.974	0.717	9.38898e-222	c4
Bex1	3.11756e-271	1.68877	0.922	0.597	1.0065e-266	c4
Chsy3	1.24284e-171	1.66468	0.596	0.091	4.01252e-167	c4
Apom	6.62464e-174	1.60999	0.342	0.009	2.13876e-169	c4
Bex4	3.4112e-280	1.55442	0.871	0.495	1.1013e-275	c4
Meg3	2.61018e-142	1.52707	0.96	0.674	8.42697e-138	c4
Large1	6.28257e-129	1.50473	0.913	0.685	2.02833e-124	c4
Stxbp5l	4.32068e-174	1.43131	0.368	0.014	1.39493e-169	c4
