## Supplementary material for "*Tbx1* stabilizes differentiation of the cardiopharyngeal mesoderm and drives morphogenesis in the pharyngeal apparatus": Suppl. Tab. 2

### Sheet: Unique DARs
seqnames	start	end	width	strand	annotation	geneChr	geneStart	geneEnd	geneLength	geneStrand	geneId	distanceToTSS	gene_name
chr3	39961937	39962788	852	*	Distal Intergenic	76	39823577	39827411	3835	1	ENSMUSG00000106948	138360
chr4	9079633	9080541	909	*	Distal Intergenic	77	9210003	9210108	106	1	ENSMUSG00000075958	-129462	Gm23423
chr9	7269842	7270712	871	*	Promoter (1-2kb)	82	7272514	7283331	10818	1	ENSMUSG00000050578	-1802	Mmp13
chr6	30737761	30738589	829	*	Promoter (14-15kb)	79	30723547	30748465	24919	1	ENSMUSG00000051855	14214	Mest
chr6	30736713	30737607	895	*	Promoter (13-14kb)	79	30723547	30748465	24919	1	ENSMUSG00000051855	13166	Mest
chr17	83539059	83539992	934	*	Promoter (21-22kb)	90	83501918	83517330	15413	2	ENSMUSG00000024248	-21729	Cox7a2l
chr12	50071830	50072701	872	*	Promoter (47-48kb)	85	50120309	50145236	24928	1	ENSMUSG00000112353	-47608	Gm40418
chr9	94425530	94426410	881	*	Promoter (8-9kb)	82	94416558	94416903	346	1	ENSMUSG00000099359	8972
chr7	6837980	6838813	834	*	Intron (ENSMUST00000200535/ENSMUSG00000051527, intron 3 of 8)	80	6730578	6967219	236642	1	ENSMUSG00000051527	107402	Usp29
chr1	77140597	77141485	889	*	Promoter (3-4kb)	74	77144753	77144846	94	1	ENSMUSG00000089326	-3268
chr8	25342963	25343886	924	*	Promoter (36-37kb)	81	25302650	25306270	3621	2	ENSMUSG00000110140	-36693	5430421F17Rik
chr5	114729858	114730767	910	*	Promoter (44-45kb)	78	114727407	114775517	48111	2	ENSMUSG00000041890	44750	Git2
chr17	84081717	84082629	913	*	Promoter (3-4kb)	90	84078660	84089875	11216	1	ENSMUSG00000117571	3057	4933433H22Rik
chr14	29940111	29940877	767	*	Promoter (20-21kb)	87	29958071	29961381	3311	2	ENSMUSG00000114424	20504
chr8	36484169	36485013	845	*	Promoter (26-27kb)	81	36457548	36516570	59023	1	ENSMUSG00000039620	26621	Trmt9b
chr1	185113367	185114280	914	*	Promoter (21-22kb)	74	185091991	185099547	7557	1	ENSMUSG00000104461	21376
chr4	9605910	9606789	880	*	Promoter (62-63kb)	77	9448069	9669344	221276	2	ENSMUSG00000028207	62555	Asph
chr7	98671925	98672847	923	*	Promoter (7-8kb)	80	98678106	98680647	2542	2	ENSMUSG00000109101	7800
chr17	4860697	4861532	836	*	Promoter (31-32kb)	90	4851698	4892987	41290	2	ENSMUSG00000116813	31455
chr3	40408809	40409721	913	*	Distal Intergenic	76	40518818	40518891	74	1	ENSMUSG00000092891	-109097
chr19	26870037	26870875	839	*	Promoter (15-16kb)	92	26885881	26888647	2767	1	ENSMUSG00000074913	-15006	Gm815
chr8	77869987	77870864	878	*	Promoter (62-63kb)	81	77807535	77807640	106	1	ENSMUSG00000087761	62452	Gm23981
chr7	131887706	131888623	918	*	Intron (ENSMUST00000124096/ENSMUSG00000030849, intron 2 of 6)	80	130162451	133123350	2960900	2	ENSMUSG00000030849	1234727	Fgfr2
chr10	99298600	99299512	913	*	Promoter (<=1kb)	83	99298888	99423047	124160	1	ENSMUSG00000044633	0
chr1	133406649	133407501	853	*	Promoter (16-17kb)	74	133382303	133424377	42075	2	ENSMUSG00000070643	16876	Sox13
chr9	20971844	20972721	878	*	Promoter (4-5kb)	82	20962361	20976781	14421	2	ENSMUSG00000043895	4060	S1pr2
chr8	120959176	120960060	885	*	Intron (ENSMUST00000127664/ENSMUSG00000092329, intron 1 of 15)	81	119910841	124345722	4434882	1	ENSMUSG00000092329	1048335
chr8	96035632	96036538	907	*	Distal Intergenic	81	95921529	95922613	1085	1	ENSMUSG00000110506	114103	Gm8637
chr17	26451448	26452320	873	*	Promoter (11-12kb)	90	26449388	26464157	14770	2	ENSMUSG00000118232	11837
chr18	25521791	25522713	923	*	Intron (ENSMUST00000115816/ENSMUSG00000024268, intron 3 of 12)	91	25477632	25754157	276526	2	ENSMUSG00000024268	231444	Celf4
chr5	24352376	24353171	796	*	Promoter (<=1kb)	78	24319589	24351604	32016	2	ENSMUSG00000038319	-772	Kcnh2
chr11	50017819	50018737	919	*	Promoter (6-7kb)	84	50025346	50125719	100374	1	ENSMUSG00000020376	-6609	Rnf130
chr8	120993480	120994345	866	*	Intron (ENSMUST00000127664/ENSMUSG00000092329, intron 1 of 15)	81	119910841	124345722	4434882	1	ENSMUSG00000092329	1082639
chr2	59828625	59829540	916	*	Intron (ENSMUST00000112568/ENSMUSG00000035168, intron 19 of 26)	75	59612042	59846149	234108	1	ENSMUSG00000035168	216583	Tanc1
chr8	12345657	12346478	822	*	Promoter (9-10kb)	81	12356153	12356469	317	1	ENSMUSG00000089234	-9675
chr11	19253798	19254684	887	*	Distal Intergenic	84	19360926	19361069	144	2	ENSMUSG00000081054	106385
chr3	82274297	82275183	887	*	Promoter (82-83kb)	76	82358044	82395268	37225	1	ENSMUSG00000033900	-82861	Map9
chr11	78973172	78973842	671	*	Promoter (11-12kb)	84	78962974	78984946	21973	2	ENSMUSG00000001123	11104	Lgals9
chr3	78594545	78595436	892	*	Distal Intergenic	76	78486808	78488637	1830	2	ENSMUSG00000084370	-105908	Gm15442
chr13	43503103	43503998	896	*	Promoter (2-3kb)	86	43498897	43500167	1271	2	ENSMUSG00000113891	-2936
chr8	48136636	48137459	824	*	Promoter (37-38kb)	81	48099092	48153233	54142	1	ENSMUSG00000031562	37544	Dctd
chr18	29470168	29471063	896	*	Promoter (25-26kb)	91	29396716	29496569	99854	2	ENSMUSG00000117618	25506	4930578E11Rik
chr11	21638039	21638929	891	*	Promoter (65-66kb)	84	21572235	21898989	326755	1	ENSMUSG00000020319	65804	Wdpcp
chr11	35593048	35593835	788	*	Intron (ENSMUST00000069837/ENSMUSG00000056427, intron 10 of 35)	84	35121224	35708507	587284	1	ENSMUSG00000056427	471824	Slit3
chr1	92772191	92773121	931	*	Promoter (11-12kb)	74	92759213	92760480	1268	2	ENSMUSG00000099665	-11711
chrX	143335707	143336554	848	*	Promoter (57-58kb)	93	143285674	143394262	108589	2	ENSMUSG00000031283	57708	Chrdl1
chr15	63288222	63289104	883	*	Intron (ENSMUST00000228339/ENSMUSG00000115520, intron 6 of 8)	88	63176838	63718289	541452	2	ENSMUSG00000115520	429185	Gm20740
chr14	78850583	78851411	829	*	Promoter (1-2kb)	87	78849052	79202310	353259	1	ENSMUSG00000058997	1531	Vwa8
chr18	25553281	25554118	838	*	Intron (ENSMUST00000115816/ENSMUSG00000024268, intron 2 of 12)	91	25477632	25754157	276526	2	ENSMUSG00000024268	200039	Celf4
chr2	93514080	93514924	845	*	Promoter (50-51kb)	75	93419111	93463140	44030	2	ENSMUSG00000027215	-50940	Cd82
chr12	56297693	56298604	912	*	Promoter (30-31kb)	85	56266920	56267204	285	2	ENSMUSG00000088389	-30489
chr17	8620242	8621122	881	*	Promoter (94-95kb)	90	8525372	8986648	461277	1	ENSMUSG00000023868	94870	Pde10a
chr13	109481174	109482045	872	*	Intron (ENSMUST00000122041/ENSMUSG00000021699, intron 3 of 16)	86	108449948	109953461	1503514	1	ENSMUSG00000021699	1031226	Pde4d
chr5	143904542	143905282	741	*	Promoter (4-5kb)	78	143902704	143909847	7144	2	ENSMUSG00000029610	4565	Aimp2
chr9	68096269	68096973	705	*	Promoter (70-71kb)	82	68017964	68025714	7751	2	ENSMUSG00000111841	-70555	Gm20745
chr17	7284167	7285070	904	*	Intron (ENSMUST00000024575/ENSMUSG00000023809, intron 14 of 20)	90	7170115	7303315	133201	1	ENSMUSG00000023809	114052	Rps6ka2
chr9	26518454	26519314	861	*	Promoter (30-31kb)	82	26519485	26549953	30469	2	ENSMUSG00000111066	30639
chr4	100344316	100345244	929	*	Intron (ENSMUST00000039630/ENSMUSG00000035305, intron 4 of 8)	77	100095791	100444765	348975	1	ENSMUSG00000035305	248525	Ror1
chr13	11566185	11567049	865	*	Exon (ENSMUST00000021750/ENSMUSG00000021313, exon 100 of 105)	86	11553102	12106945	553844	2	ENSMUSG00000021313	539896	Ryr2
chr3	116148133	116149008	876	*	Promoter (<=1kb)	76	116148110	116149136	1027	1	ENSMUSG00000105729	23
chr18	55182343	55183196	854	*	Promoter (2-3kb)	91	55179840	55179919	80	1	ENSMUSG00000088227	2503	Gm22597
chr16	24850299	24851200	902	*	Intron (ENSMUST00000038053/ENSMUSG00000033306, intron 9 of 12)	89	24393507	24992578	599072	1	ENSMUSG00000033306	456792	Lpp
chr3	107441473	107442384	912	*	Promoter (17-18kb)	76	107438303	107459552	21250	2	ENSMUSG00000027895	17168	Kcnc4
chr15	56768805	56769659	855	*	Promoter (78-79kb)	88	56689944	56778399	88456	1	ENSMUSG00000086541	78861	Has2os
chr7	115423457	115423932	476	*	Distal Intergenic	80	115172273	115172352	80	1	ENSMUSG00000099211	251184
chr1	138571421	138572356	936	*	Promoter (47-48kb)	74	138482875	138620141	137267	2	ENSMUSG00000026393	47785	Nek7
chr19	25311462	25312390	929	*	Promoter (74-75kb)	92	25236975	25434496	197522	1	ENSMUSG00000032702	74487	Kank1
chr13	38407793	38408694	902	*	Promoter (62-63kb)	86	38345107	38500302	155196	1	ENSMUSG00000039004	62686	Bmp6
chr1	128639572	128640325	754	*	Promoter (47-48kb)	74	128588199	128592293	4095	2	ENSMUSG00000045382	-47279	Cxcr4
chr3	65602929	65603828	900	*	Promoter (9-10kb)	76	65613589	65615183	1595	1	ENSMUSG00000082280	-9761	Gm5847
chr16	18509168	18510086	919	*	Promoter (10-11kb)	89	18498713	18566679	67967	1	ENSMUSG00000000884	10455	Gnb1l
chr4	138509660	138510520	861	*	Promoter (55-56kb)	77	138454314	138460123	5810	1	ENSMUSG00000046447	55346	Camk2n1
chr13	95234957	95235849	893	*	Promoter (14-15kb)	86	95024454	95250336	225883	2	ENSMUSG00000021684	14487	Pde8b
chr18	56188600	56189500	901	*	Promoter (3-4kb)	91	56192999	56193133	135	1	ENSMUSG00000088440	-3499	Gm23555
chr16	57445118	57445980	863	*	Intron (ENSMUST00000159816/ENSMUSG00000043336, intron 1 of 4)	89	57302000	57606864	304865	2	ENSMUSG00000022748	160884	Cmss1
chr6	134504671	134505516	846	*	Promoter (61-62kb)	79	134446476	134566965	120490	2	ENSMUSG00000030201	61449	Lrp6
chr5	106518580	106519511	932	*	Promoter (55-56kb)	78	106500894	106574718	73825	2	ENSMUSG00000099061	55207
chr16	13232682	13233550	869	*	Promoter (22-23kb)	89	13256481	13417529	161049	1	ENSMUSG00000009569	-22931	Mrtfb
chr15	6259804	6260712	909	*	Promoter (39-40kb)	88	6299788	6440712	140925	1	ENSMUSG00000022150	-39076	Dab2
chr6	97917902	97918812	911	*	Intron (ENSMUST00000203884/ENSMUSG00000035158, intron 1 of 9)	79	97807052	98021349	214298	1	ENSMUSG00000035158	110850	Mitf
chr15	101195007	101195884	878	*	Promoter (20-21kb)	88	101174067	101213684	39618	1	ENSMUSG00000000532	20940	Acvr1b
chr8	74808232	74809152	921	*	Promoter (24-25kb)	81	74590987	74833947	242961	2	ENSMUSG00000079011	24795
chr4	20967572	20968417	846	*	Promoter (42-43kb)	77	21009880	21010940	1061	2	ENSMUSG00000083315	42523	Gm11871
chr6	77536985	77537847	863	*	Intron (ENSMUST00000160894/ENSMUSG00000063063, intron 8 of 19)	79	76881637	77979699	1098063	2	ENSMUSG00000063063	441852	Ctnna2
chr2	12190437	12191354	918	*	3' UTR	75	12106632	12301922	195291	2	ENSMUSG00000026768	110568	Itga8
chr12	108751550	108752455	906	*	Promoter (10-11kb)	85	108762032	108762970	939	2	ENSMUSG00000112971	10515
chr12	27803541	27804436	896	*	Distal Intergenic	85	27946042	27982234	36193	1	ENSMUSG00000113616	-141606
chr11	7197181	7198090	910	*	Promoter (<=1kb)	84	7197782	7202546	4765	1	ENSMUSG00000020429	0	Igfbp1
chr4	114530626	114531540	915	*	Intron (ENSMUST00000094894/ENSMUSG00000070867, intron 2 of 6)	77	114406724	114615098	208375	1	ENSMUSG00000070867	123902	Trabd2b
chr9	15003746	15004600	855	*	Promoter (40-41kb)	82	15002128	15045478	43351	2	ENSMUSG00000031934	40878	Panx1
chr5	133079084	133080014	931	*	Distal Intergenic	78	132801678	132801956	279	1	ENSMUSG00000088123	277406
chr7	45529703	45530607	905	*	Promoter (3-4kb)	80	45526330	45554229	27900	1	ENSMUSG00000040428	3373	Plekha4
chr7	72519027	72519967	941	*	Promoter (82-83kb)	80	72601989	72602489	501	1	ENSMUSG00000103673	-82022
chr2	135571325	135572250	926	*	Promoter (11-12kb)	75	135325447	135583584	258138	2	ENSMUSG00000085631	11334	9630028H03Rik
chr4	108841774	108842649	876	*	Promoter (7-8kb)	77	108834601	108862127	27527	1	ENSMUSG00000028567	7173	Txndc12
chr4	54387259	54388170	912	*	Promoter (80-81kb)	77	54468352	54468592	241	1	ENSMUSG00000093183	-80182
chr3	84381739	84382606	868	*	Promoter (1-2kb)	76	84349376	84379921	30546	2	ENSMUSG00000104004	-1818	4930565D16Rik
chr3	30254165	30254975	811	*	Intron (ENSMUST00000173495/ENSMUSG00000027684, intron 1 of 15)	76	29951296	30548008	596713	2	ENSMUSG00000027684	293033	Mecom
chr17	46879593	46880491	899	*	Promoter (10-11kb)	90	46890684	46891847	1164	1	ENSMUSG00000036430	-10193	Tbcc
chr15	51546552	51547450	899	*	Promoter (1-2kb)	88	51548351	51548970	620	2	ENSMUSG00000115513	1520	Gm2361
chr16	86719082	86719955	874	*	Promoter (38-39kb)	89	86758899	86759376	478	1	ENSMUSG00000116906	-38944
chr17	11691801	11692723	923	*	Intron (ENSMUST00000191124/ENSMUSG00000023826, intron 7 of 11)	90	10840384	12063361	1222978	1	ENSMUSG00000023826	851417	Prkn
chr5	149352906	149353808	903	*	Promoter (13-14kb)	78	149367636	149393596	25961	1	ENSMUSG00000107271	-13828
chr2	110085583	110086456	874	*	Promoter (67-68kb)	75	110017817	110173360	155544	1	ENSMUSG00000027160	67766	Ccdc34
chr6	135304259	135305184	926	*	Promoter (14-15kb)	79	135289359	135341684	52326	1	ENSMUSG00000108276	14900
chr14	53821580	53822486	907	*	Promoter (8-9kb)	87	53831105	53831827	723	1	ENSMUSG00000076861	-8619	Trav18
chr9	23344902	23345822	921	*	Intron (ENSMUST00000071982/ENSMUSG00000031963, intron 6 of 14)	82	23223076	23485200	262125	1	ENSMUSG00000031963	121826	Bmper
chr17	25581849	25582767	919	*	Promoter (2-3kb)	90	25579085	25662826	83742	1	ENSMUSG00000002279	2764	Lmf1
chr1	12050893	12051781	889	*	Promoter (69-70kb)	74	12120960	12121832	873	1	ENSMUSG00000101610	-69179
chr3	31022685	31023620	936	*	Promoter (26-27kb)	76	30995747	31052959	57213	1	ENSMUSG00000037643	26938	Prkci
chr18	21374857	21375753	897	*	Promoter (5-6kb)	91	21380825	21380931	107	2	ENSMUSG00000096341	5178
chr10	23338738	23339634	897	*	Promoter (11-12kb)	83	23102963	23350786	247824	2	ENSMUSG00000010461	11152	Eya4
chr2	58709840	58710768	929	*	Intron (ENSMUST00000071543/ENSMUSG00000026839, intron 1 of 7)	75	58567298	58792971	225674	1	ENSMUSG00000026839	142542	Upp2
chr15	61975310	61976135	826	*	Promoter (7-8kb)	88	61979241	61983302	4062	2	ENSMUSG00000103610	7167
chr8	6138846	6139708	863	*	Promoter (78-79kb)	81	6218668	6222039	3372	1	ENSMUSG00000109534	-78960
chr18	64455592	64456402	811	*	Promoter (33-34kb)	91	64452914	64490251	37338	2	ENSMUSG00000024588	33849	Fech
chr10	108504144	108504979	836	*	Exon (ENSMUST00000105276/ENSMUSG00000035864, exon 11 of 12)	83	108497650	109010982	513333	2	ENSMUSG00000035864	506003	Syt1
chr12	98405813	98406716	904	*	Promoter (41-42kb)	85	98444817	98448334	3518	2	ENSMUSG00000113927	41618
chr6	89326350	89327232	883	*	Promoter (35-36kb)	79	89316314	89362620	46307	2	ENSMUSG00000030084	35388	Plxna1
chr12	56824267	56825201	935	*	Intron (ENSMUST00000044634/ENSMUSG00000035472, intron 3 of 9)	85	56712634	57197472	484839	2	ENSMUSG00000035472	372271	Slc25a21
chr12	70134400	70135304	905	*	Promoter (18-19kb)	85	70154142	70183887	29746	1	ENSMUSG00000090121	-18838	Abhd12b
chr13	43960937	43961848	912	*	Promoter (12-13kb)	86	43948879	43952699	3821	1	ENSMUSG00000113671	12058	Gm2233
chr2	137102885	137103756	872	*	Promoter (12-13kb)	75	137081456	137116644	35189	2	ENSMUSG00000027276	12888	Jag1
chr17	83753304	83754220	917	*	Promoter (47-48kb)	90	83706163	83821516	115354	1	ENSMUSG00000055817	47141	Mta3
chr14	65171695	65172592	898	*	Promoter (<=1kb)	87	65172355	65185432	13078	1	ENSMUSG00000114693	0	Gm41177
chr14	22668094	22668978	885	*	Intron (ENSMUST00000075639/ENSMUSG00000063458, intron 5 of 6)	87	22019712	23056085	1036374	1	ENSMUSG00000063458	648382	Lrmda
chr9	33901387	33902256	870	*	Promoter (<=1kb)	82	33901917	33921449	19533	1	ENSMUSG00000110771	0
chr19	58971157	58972033	877	*	Promoter (27-28kb)	92	58943425	58971421	27997	1	ENSMUSG00000048029	27732	Eno4
chr3	121617065	121617987	923	*	Promoter (25-26kb)	76	121634936	121643485	8550	2	ENSMUSG00000044522	25498	A730020M07Rik
chr5	54178633	54179546	914	*	Promoter (83-84kb)	78	54094003	54095080	1078	2	ENSMUSG00000107105	-83553
chr6	101410869	101411715	847	*	Promoter (32-33kb)	79	101149609	101377897	228289	2	ENSMUSG00000035357	-32972	Pdzrn3
chr1	46887693	46888522	830	*	Promoter (4-5kb)	74	46807544	46892852	85309	2	ENSMUSG00000025986	4330	Slc39a10
chr4	128445090	128445989	900	*	Intron (ENSMUST00000184063/ENSMUSG00000028804, intron 26 of 70)	77	127987857	128567656	579800	1	ENSMUSG00000028804	457233	Csmd2
chr5	32345899	32346813	915	*	Intron (ENSMUST00000202220/ENSMUSG00000029134, intron 50 of 58)	78	32232708	32366520	133813	1	ENSMUSG00000029134	113191	Plb1
chr3	147287227	147288084	858	*	Promoter (94-95kb)	76	147192468	147192918	451	2	ENSMUSG00000103099	-94309
chr3	9546784	9547687	904	*	Promoter (62-63kb)	76	9427020	9610085	183066	2	ENSMUSG00000040209	62398	Zfp704
chr6	146971676	146972507	832	*	Promoter (83-84kb)	79	146888487	147032025	143539	1	ENSMUSG00000016487	83189	Ppfibp1
chr4	24835205	24836032	828	*	Promoter (15-16kb)	77	24612554	24851124	238571	2	ENSMUSG00000040387	15092	Klhl32
chr16	80930876	80931726	851	*	Promoter (17-18kb)	89	80949649	80949966	318	1	ENSMUSG00000116566	-17923
chr9	85371698	85372620	923	*	Promoter (23-24kb)	82	85332352	85348065	15714	2	ENSMUSG00000111840	-23633
chr4	107603592	107604391	800	*	Intron (ENSMUST00000046005/ENSMUSG00000034762, intron 4 of 10)	77	107434591	107635061	200471	1	ENSMUSG00000034762	169001	Glis1
chr6	82204905	82205801	897	*	Promoter (36-37kb)	79	82242174	82242845	672	1	ENSMUSG00000108224	-36373
chr7	78103657	78104574	918	*	Promoter (77-78kb)	80	78026543	78026640	98	2	ENSMUSG00000104817	-77017
chr8	89982499	89983357	859	*	Distal Intergenic	81	89667173	89667304	132	2	ENSMUSG00000088883	-315195	Gm24212
chr12	112346489	112347341	853	*	Promoter (2-3kb)	85	112347289	112350067	2779	2	ENSMUSG00000103080	2726
chr2	147455600	147456482	883	*	Promoter (52-53kb)	75	147402954	147403262	309	2	ENSMUSG00000083126	-52338
chr5	12970981	12971849	869	*	Promoter (30-31kb)	78	12940370	12940479	110	1	ENSMUSG00000094310	30611
chr2	14917368	14918286	919	*	Intron (ENSMUST00000114723/ENSMUSG00000057914, intron 3 of 13)	75	14603088	14987908	384821	1	ENSMUSG00000057914	314280	Cacnb2
chr1	37399226	37400092	867	*	Promoter (99-100kb)	74	37299865	37410736	110872	1	ENSMUSG00000026113	99361	Inpp4a
chr7	118613940	118614777	838	*	Promoter (16-17kb)	80	118597297	118675086	77790	1	ENSMUSG00000030650	16643	Tmc5
chr2	106674587	106675378	792	*	Promoter (17-18kb)	75	106693269	106868356	175088	1	ENSMUSG00000016386	-17891	Mpped2
chr11	68142101	68143012	912	*	Intron (ENSMUST00000021285/ENSMUSG00000020903, intron 7 of 7)	84	67966193	68207148	240956	1	ENSMUSG00000020903	175908	Stx8
chr8	50724047	50724900	854	*	Distal Intergenic	81	50563241	50563303	63	1	ENSMUSG00000087769	160806	Gm23986
chr14	16554025	16554950	926	*	Intron (ENSMUST00000063750/ENSMUSG00000017491, intron 1 of 7)	87	16430839	16819156	388318	2	ENSMUSG00000017491	264206	Rarb
chr14	63876721	63877551	831	*	Promoter (16-17kb)	87	63860364	63919859	59496	1	ENSMUSG00000021958	16357	Pinx1
chr2	110186178	110187073	896	*	Promoter (9-10kb)	75	110196889	110256131	59243	1	ENSMUSG00000085444	-9816
chr12	82588726	82589571	846	*	Promoter (<=1kb)	85	82588292	83162056	573765	1	ENSMUSG00000021219	434	Rgs6
chr10	39659150	39660068	919	*	Promoter (71-72kb)	83	39621412	39732007	110596	2	ENSMUSG00000087177	71939	E130307A14Rik
chr1	66944643	66945581	939	*	Promoter (<=1kb)	74	66924295	66945404	21110	2	ENSMUSG00000061816	0	Myl1
chr18	62901160	62902074	915	*	Promoter (20-21kb)	91	62903178	62922129	18952	2	ENSMUSG00000117671	20055
chr3	37686992	37687920	929	*	Promoter (20-21kb)	76	37708021	37711208	3188	1	ENSMUSG00000104935	-20101
chr3	17489454	17490341	888	*	Promoter (93-94kb)	76	17395879	17396383	505	1	ENSMUSG00000102646	93575
chr18	48262423	48263346	924	*	Distal Intergenic	91	48068322	48070022	1701	2	ENSMUSG00000118097	-192401
chr7	70971481	70972370	890	*	Exon (ENSMUST00000208276/ENSMUSG00000109532, exon 4 of 4)	80	70870913	71073345	202433	1	ENSMUSG00000109532	100568
chr4	152296799	152297675	877	*	Promoter (<=1kb)	77	152297227	152307121	9895	1	ENSMUSG00000039662	0	Icmt
chr7	122066805	122067713	909	*	Promoter (<=1kb)	80	122067175	122082194	15020	1	ENSMUSG00000030870	0	Ubfd1
chr8	26273141	26274044	904	*	Promoter (6-7kb)	81	26266977	26273555	6579	1	ENSMUSG00000110417	6164
chr18	25168388	25169315	928	*	Promoter (<=1kb)	91	25127223	25169007	41785	2	ENSMUSG00000024269	0	Tpgs2
chr18	24529759	24530620	862	*	Promoter (<=1kb)	91	24484960	24530204	45245	2	ENSMUSG00000040446	0	Rprd1a
chr6	31886722	31887607	886	*	Intron (ENSMUST00000153328/ENSMUSG00000087379, intron 1 of 2)	79	31786675	31922270	135596	1	ENSMUSG00000087379	100047
chr8	117403484	117404355	872	*	Intron (ENSMUST00000166750/ENSMUSG00000034390, intron 3 of 20)	81	117257064	117459430	202367	1	ENSMUSG00000034390	146420	Cmip
chr8	46421321	46422168	848	*	Promoter (30-31kb)	81	46451929	46452304	376	2	ENSMUSG00000109912	30136
chr14	32633895	32634791	897	*	Promoter (34-35kb)	87	32599407	32649246	49840	1	ENSMUSG00000041730	34488	Drgx
chr6	117526007	117526934	928	*	Promoter (30-31kb)	79	117495235	117500077	4843	1	ENSMUSG00000108020	30772	6820426E19Rik
chr18	75682046	75682942	897	*	Promoter (14-15kb)	91	75431224	75697554	266331	2	ENSMUSG00000052928	14612	Ctif
chr16	29759294	29760116	823	*	Promoter (4-5kb)	89	29750810	29754312	3503	2	ENSMUSG00000116814	-4982
chr18	62781730	62782544	815	*	Promoter (25-26kb)	91	62751674	62756347	4674	2	ENSMUSG00000041789	-25383	2700046A07Rik
chr12	73034788	73035561	774	*	Promoter (18-19kb)	85	73040015	73053887	13873	2	ENSMUSG00000051367	18326	Six1
chr6	148500235	148501135	901	*	Promoter (55-56kb)	79	148232430	148444389	211960	2	ENSMUSG00000030306	-55846	Tmtc1
chr4	66894383	66895268	886	*	Promoter (66-67kb)	77	66827584	66930284	102701	1	ENSMUSG00000039005	66799	Tlr4
chr7	127016799	127017638	840	*	Promoter (<=1kb)	80	127015033	127017352	2320	2	ENSMUSG00000030680	0
chr4	62591113	62591946	834	*	Promoter (31-32kb)	77	62559847	62704001	144155	1	ENSMUSG00000059810	31266	Rgs3
chr12	98179503	98180337	835	*	Promoter (70-71kb)	85	98076355	98108567	32213	2	ENSMUSG00000112812	-70936	Gm47415
chr9	30149567	30150447	881	*	Promoter (17-18kb)	82	30167575	30171881	4307	1	ENSMUSG00000111304	-17128
chr15	86777651	86778520	870	*	Promoter (39-40kb)	88	86737826	86766140	28315	1	ENSMUSG00000116171	39825

### Sheet: c0 KO-WT d6
chr	start	end	p_val	avg_log2FC	pct.1	pct.2	p_val_adj	cluster
chr6	30737761	30738589	5.38648e-34	1.68639	0.368	0.043	7.22817e-29	cluster0_KO_WT_d6
chr6	30736713	30737607	2.43389e-14	1.3767	0.218	0.036	3.26607e-09	cluster0_KO_WT_d6
chr7	70971481	70972370	3.55712e-10	-1.54335	0.023	0.072	4.77334e-05	cluster0_KO_WT_d6
chr4	152296799	152297675	4.57859e-10	-0.281672	0.686	0.675	6.14405e-05	cluster0_KO_WT_d6
chr7	122066805	122067713	1.23194e-08	-0.283727	0.639	0.626	0.00165315	cluster0_KO_WT_d6
chr8	26273141	26274044	3.57454e-08	-0.545262	0.172	0.244	0.00479671	cluster0_KO_WT_d6
chr18	25168388	25169315	7.56906e-08	-0.2664	0.543	0.694	0.010157	cluster0_KO_WT_d6
chr18	24529759	24530620	8.43922e-08	-0.367806	0.333	0.477	0.0113247	cluster0_KO_WT_d6

### Sheet: c0 KO-WT d8
chr	start	end	p_val	avg_log2FC	pct.1	pct.2	p_val_adj	cluster
chr6	30737761	30738589	9.99098e-08	11.456	0.302	0	0.013407	cluster0_KO_WT_d8

### Sheet: c1 KO-WT d6
chr	start	end	p_val	avg_log2FC	pct.1	pct.2	p_val_adj	cluster
chr6	30737761	30738589	5.41606e-37	2.1925	0.371	0.034	7.26786e-32	cluster1_KO_WT_d6
chr4	100344316	100345244	5.12747e-15	-2.04893	0.031	0.128	6.8806e-10	cluster1_KO_WT_d6
chr2	14917368	14918286	1.16992e-14	-2.47126	0.022	0.095	1.56993e-09	cluster1_KO_WT_d6
chr6	30736713	30737607	4.12409e-14	1.74072	0.206	0.026	5.53416e-09	cluster1_KO_WT_d6
chr4	9605910	9606789	9.99442e-14	-2.18396	0.031	0.105	1.34116e-08	cluster1_KO_WT_d6
chr6	31886722	31887607	4.66369e-13	-1.68467	0.05	0.141	6.25825e-08	cluster1_KO_WT_d6
chr2	59828625	59829540	1.0236e-11	-1.36524	0.075	0.165	1.37358e-06	cluster1_KO_WT_d6
chr8	117403484	117404355	1.99133e-10	-1.39256	0.064	0.146	2.67218e-05	cluster1_KO_WT_d6
chr1	92772191	92773121	5.59511e-10	-1.65798	0.042	0.106	7.50813e-05	cluster1_KO_WT_d6
chr8	46421321	46422168	1.74496e-09	-1.7862	0.032	0.091	0.000234158	cluster1_KO_WT_d6
chr14	32633895	32634791	2.53388e-09	-1.38475	0.056	0.128	0.000340023	cluster1_KO_WT_d6
chr6	117526007	117526934	2.84539e-09	-1.97245	0.023	0.08	0.000381826	cluster1_KO_WT_d6
chr18	75682046	75682942	4.15959e-09	-1.27387	0.064	0.142	0.000558179	cluster1_KO_WT_d6
chr16	29759294	29760116	1.38349e-08	-1.3876	0.049	0.112	0.00185652	cluster1_KO_WT_d6
chr7	70971481	70972370	2.86866e-08	-1.59178	0.028	0.091	0.00384948	cluster1_KO_WT_d6
chr18	62781730	62782544	3.09936e-08	-2.11842	0.015	0.061	0.00415906	cluster1_KO_WT_d6
chr12	73034788	73035561	5.03996e-08	-0.718575	0.176	0.273	0.00676318	cluster1_KO_WT_d6
chr6	148500235	148501135	5.11316e-08	-1.91462	0.02	0.068	0.0068614	cluster1_KO_WT_d6
chr3	84381739	84382606	7.26624e-08	-1.88608	0.018	0.072	0.00975065	cluster1_KO_WT_d6
chr4	66894383	66895268	7.31582e-08	-1.17647	0.07	0.135	0.00981718	cluster1_KO_WT_d6
chr7	127016799	127017638	7.66169e-08	-0.431549	0.453	0.521	0.0102813	cluster1_KO_WT_d6
chr10	21304664	21305528	9.11032e-08	-2.00359	0.017	0.061	0.0122252	cluster1_KO_WT_d6
chr4	62591113	62591946	1.75651e-07	-1.41807	0.043	0.093	0.0235708	cluster1_KO_WT_d6
chr12	98179503	98180337	1.95491e-07	-1.88695	0.016	0.065	0.0262331	cluster1_KO_WT_d6
chr9	30149567	30150447	1.98532e-07	-1.22622	0.055	0.113	0.0266413	cluster1_KO_WT_d6
chr14	29940111	29940877	2.53157e-07	-0.800691	0.133	0.214	0.0339714	cluster1_KO_WT_d6

### Sheet: c1 KO-WT d8
chr	start	end	p_val	avg_log2FC	pct.1	pct.2	p_val_adj	cluster
chr6	30737761	30738589	6.83554e-19	1.91713	0.406	0.048	9.17268e-14	cluster1_KO_WT_d8
chr15	86777651	86778520	4.35655e-08	-2.66687	0.014	0.094	0.0058461	cluster1_KO_WT_d8
chrY	90742287	90743190	6.05303e-08	-1.57532	0.045	0.207	0.00812262	cluster1_KO_WT_d8

### Sheet: c2 KO-WT d8
chr	start	end	p_val	avg_log2FC	pct.1	pct.2	p_val_adj	cluster
chr6	30737761	30738589	1.1041e-41	1.66312	0.407	0.053	1.4816e-36	cluster2_KO_WT_d8
chr6	30736713	30737607	1.72237e-17	1.33358	0.241	0.044	2.31126e-12	cluster2_KO_WT_d8
chr14	78850583	78851411	3.2906e-15	-1.23516	0.073	0.207	4.41569e-10	cluster2_KO_WT_d8
chr19	26870037	26870875	5.97038e-15	-2.54702	0.01	0.078	8.01171e-10	cluster2_KO_WT_d8
chr9	7269842	7270712	4.47714e-14	-2.58218	0.009	0.071	6.00792e-09	cluster2_KO_WT_d8
chr18	25553281	25554118	7.63874e-14	-1.02313	0.098	0.267	1.02505e-08	cluster2_KO_WT_d8
chr2	93514080	93514924	1.50225e-13	-1.6976	0.03	0.115	2.01589e-08	cluster2_KO_WT_d8
chr12	56297693	56298604	4.23218e-13	-0.980751	0.113	0.239	5.6792e-08	cluster2_KO_WT_d8
chr17	8620242	8621122	4.66665e-13	-1.2773	0.061	0.162	6.26222e-08	cluster2_KO_WT_d8
chr13	109481174	109482045	5.39912e-13	-1.40139	0.047	0.148	7.24513e-08	cluster2_KO_WT_d8
chr5	143904542	143905282	7.54107e-13	-1.72029	0.027	0.108	1.01194e-07	cluster2_KO_WT_d8
chr9	68096269	68096973	7.6362e-13	-2.54211	0.009	0.064	1.02471e-07	cluster2_KO_WT_d8
chr17	7284167	7285070	8.255e-13	-1.0662	0.095	0.21	1.10775e-07	cluster2_KO_WT_d8
chr9	26518454	26519314	1.12777e-12	-2.05354	0.017	0.083	1.51337e-07	cluster2_KO_WT_d8
chr4	100344316	100345244	2.07675e-12	-2.09127	0.016	0.079	2.78681e-07	cluster2_KO_WT_d8
chr13	11566185	11567049	2.20672e-12	-2.24522	0.013	0.072	2.96122e-07	cluster2_KO_WT_d8
chr3	116148133	116149008	3.17008e-12	-1.40264	0.045	0.132	4.25397e-07	cluster2_KO_WT_d8
chr18	55182343	55183196	3.29313e-12	-1.98441	0.017	0.083	4.41909e-07	cluster2_KO_WT_d8
chr16	24850299	24851200	4.43478e-12	-1.87004	0.02	0.091	5.95108e-07	cluster2_KO_WT_d8
chr3	107441473	107442384	5.75665e-12	-1.20546	0.062	0.168	7.7249e-07	cluster2_KO_WT_d8
chr15	56768805	56769659	8.86944e-12	-2.61454	0.007	0.056	1.1902e-06	cluster2_KO_WT_d8
chr7	115423457	115423932	9.26292e-12	-1.11474	0.076	0.18	1.243e-06	cluster2_KO_WT_d8
chr1	138571421	138572356	1.26127e-11	-0.84558	0.139	0.272	1.69252e-06	cluster2_KO_WT_d8
chr19	25311462	25312390	2.11357e-11	-0.863391	0.125	0.269	2.83622e-06	cluster2_KO_WT_d8
chr13	38407793	38408694	2.25953e-11	-0.82278	0.137	0.276	3.03209e-06	cluster2_KO_WT_d8
chr1	128639572	128640325	6.60952e-11	-1.88244	0.017	0.081	8.86938e-06	cluster2_KO_WT_d8
chr3	65602929	65603828	8.96854e-11	-1.38914	0.039	0.122	1.2035e-05	cluster2_KO_WT_d8
chr16	18509168	18510086	1.09729e-10	-1.41939	0.038	0.117	1.47246e-05	cluster2_KO_WT_d8
chr4	138509660	138510520	1.27441e-10	-1.79587	0.019	0.085	1.71014e-05	cluster2_KO_WT_d8
chr13	95234957	95235849	1.28434e-10	-1.8849	0.017	0.078	1.72347e-05	cluster2_KO_WT_d8
chr18	56188600	56189500	1.28863e-10	-2.42298	0.009	0.055	1.72923e-05	cluster2_KO_WT_d8
chr16	57445118	57445980	1.41242e-10	-1.499	0.033	0.103	1.89534e-05	cluster2_KO_WT_d8
chr6	134504671	134505516	2.4535e-10	-1.80525	0.019	0.08	3.29238e-05	cluster2_KO_WT_d8
chr5	106518580	106519511	3.45191e-10	-1.40909	0.039	0.106	4.63215e-05	cluster2_KO_WT_d8
chr16	13232682	13233550	3.51836e-10	-1.00913	0.084	0.185	4.72132e-05	cluster2_KO_WT_d8
chr15	6259804	6260712	3.61178e-10	-0.985796	0.086	0.198	4.84668e-05	cluster2_KO_WT_d8
chr6	97917902	97918812	3.66912e-10	-1.23906	0.049	0.138	4.92362e-05	cluster2_KO_WT_d8
chr15	101195007	101195884	3.96085e-10	-0.90138	0.106	0.214	5.3151e-05	cluster2_KO_WT_d8
chr8	74808232	74809152	5.13163e-10	-1.13321	0.062	0.144	6.88619e-05	cluster2_KO_WT_d8
chr4	20967572	20968417	7.59286e-10	-1.16254	0.055	0.141	0.000101889	cluster2_KO_WT_d8
chr6	77536985	77537847	9.06482e-10	-1.18434	0.055	0.131	0.000121642	cluster2_KO_WT_d8
chr2	12190437	12191354	9.07351e-10	-1.58416	0.025	0.09	0.000121758	cluster2_KO_WT_d8
chr12	108751550	108752455	1.03691e-09	-0.6709	0.182	0.31	0.000139144	cluster2_KO_WT_d8
chr12	27803541	27804436	1.34148e-09	-2.20531	0.011	0.054	0.000180014	cluster2_KO_WT_d8
chr11	7197181	7198090	1.51342e-09	-1.62417	0.025	0.081	0.000203087	cluster2_KO_WT_d8
chr4	114530626	114531540	1.59991e-09	-1.03033	0.073	0.163	0.000214694	cluster2_KO_WT_d8
chr9	15003746	15004600	1.60634e-09	-1.41187	0.034	0.106	0.000215556	cluster2_KO_WT_d8
chr5	133079084	133080014	1.6879e-09	-1.2325	0.045	0.127	0.000226502	cluster2_KO_WT_d8
chr7	45529703	45530607	2.09887e-09	-1.20903	0.05	0.126	0.000281649	cluster2_KO_WT_d8
chr7	72519027	72519967	2.56079e-09	-2.00272	0.014	0.059	0.000343635	cluster2_KO_WT_d8
chr2	135571325	135572250	2.68423e-09	-2.04569	0.012	0.058	0.000360199	cluster2_KO_WT_d8
chr17	39847949	39848704	2.72665e-09	-0.434086	0.689	0.769	0.000365892	cluster2_KO_WT_d8
chr4	108841774	108842649	3.54206e-09	-1.33673	0.038	0.103	0.000475313	cluster2_KO_WT_d8
chr4	54387259	54388170	3.57155e-09	-0.992626	0.073	0.168	0.00047927	cluster2_KO_WT_d8
chr3	84381739	84382606	3.7698e-09	-1.67679	0.02	0.077	0.000505873	cluster2_KO_WT_d8
chr3	30254165	30254975	4.23385e-09	-1.42076	0.03	0.101	0.000568145	cluster2_KO_WT_d8
chr17	46879593	46880491	4.71873e-09	-1.20684	0.049	0.125	0.000633211	cluster2_KO_WT_d8
chr15	51546552	51547450	4.9673e-09	-1.43112	0.029	0.098	0.000666567	cluster2_KO_WT_d8
chr16	86719082	86719955	5.32353e-09	-2.03888	0.012	0.057	0.000714369	cluster2_KO_WT_d8
chr17	11691801	11692723	6.2644e-09	-1.34283	0.035	0.101	0.000840627	cluster2_KO_WT_d8
chr5	149352906	149353808	6.46775e-09	-1.42406	0.034	0.093	0.000867914	cluster2_KO_WT_d8
chr2	110085583	110086456	7.16153e-09	-1.80745	0.018	0.065	0.000961012	cluster2_KO_WT_d8
chr6	135304259	135305184	7.36023e-09	-0.664231	0.177	0.27	0.000987676	cluster2_KO_WT_d8
chr14	53821580	53822486	7.52533e-09	-1.66871	0.019	0.075	0.00100983	cluster2_KO_WT_d8
chr9	23344902	23345822	7.859e-09	-2.17428	0.01	0.05	0.00105461	cluster2_KO_WT_d8
chr17	25581849	25582767	8.64687e-09	-1.27771	0.041	0.111	0.00116033	cluster2_KO_WT_d8
chr1	12050893	12051781	9.8259e-09	-1.96252	0.012	0.058	0.00131855	cluster2_KO_WT_d8
chr3	31022685	31023620	1.00257e-08	-0.477603	0.313	0.45	0.00134535	cluster2_KO_WT_d8
chr18	21374857	21375753	1.03504e-08	-1.25829	0.039	0.114	0.00138894	cluster2_KO_WT_d8
chr10	23338738	23339634	1.30421e-08	-1.67752	0.019	0.071	0.00175013	cluster2_KO_WT_d8
chr2	58709840	58710768	1.39913e-08	-2.04279	0.011	0.053	0.00187751	cluster2_KO_WT_d8
chr15	61975310	61976135	1.44597e-08	-1.05039	0.062	0.137	0.00194036	cluster2_KO_WT_d8
chr8	6138846	6139708	1.62887e-08	-2.10839	0.009	0.052	0.0021858	cluster2_KO_WT_d8
chr18	64455592	64456402	2.02352e-08	-1.96476	0.012	0.055	0.00271538	cluster2_KO_WT_d8
chr10	108504144	108504979	2.03472e-08	-0.760939	0.123	0.226	0.00273041	cluster2_KO_WT_d8
chr12	98405813	98406716	2.10618e-08	-0.802336	0.109	0.212	0.00282631	cluster2_KO_WT_d8
chr17	39843064	39843798	2.27547e-08	-0.456458	0.616	0.675	0.00305347	cluster2_KO_WT_d8
chr6	89326350	89327232	2.35303e-08	-1.09656	0.055	0.127	0.00315756	cluster2_KO_WT_d8
chr12	56824267	56825201	2.80054e-08	-0.945826	0.076	0.159	0.00375808	cluster2_KO_WT_d8
chr12	70134400	70135304	3.68744e-08	-0.762664	0.122	0.21	0.00494821	cluster2_KO_WT_d8
chr13	43960937	43961848	3.70859e-08	-1.36973	0.03	0.089	0.00497659	cluster2_KO_WT_d8
chr2	137102885	137103756	4.20116e-08	-1.43885	0.027	0.083	0.00563758	cluster2_KO_WT_d8
chr17	83753304	83754220	4.26604e-08	-1.37922	0.03	0.087	0.00572464	cluster2_KO_WT_d8
chr14	65171695	65172592	4.36933e-08	-0.525742	0.246	0.361	0.00586325	cluster2_KO_WT_d8
chr14	22668094	22668978	4.38287e-08	-1.1685	0.045	0.111	0.00588142	cluster2_KO_WT_d8
chr9	33901387	33902256	4.51744e-08	-1.37394	0.029	0.094	0.006062	cluster2_KO_WT_d8
chr19	58971157	58972033	5.07378e-08	-1.10703	0.052	0.121	0.00680856	cluster2_KO_WT_d8
chr3	121617065	121617987	5.64959e-08	-1.20293	0.04	0.11	0.00758124	cluster2_KO_WT_d8
chr5	54178633	54179546	6.26656e-08	-0.7753	0.111	0.211	0.00840916	cluster2_KO_WT_d8
chr6	101410869	101411715	6.2837e-08	-1.56253	0.021	0.071	0.00843216	cluster2_KO_WT_d8
chr1	46887693	46888522	6.88992e-08	-0.687199	0.15	0.242	0.00924565	cluster2_KO_WT_d8
chr4	128445090	128445989	6.99675e-08	-1.19445	0.042	0.109	0.00938901	cluster2_KO_WT_d8
chr5	32345899	32346813	7.69966e-08	-0.512754	0.259	0.378	0.0103322	cluster2_KO_WT_d8
chr17	39845699	39846534	7.79043e-08	-0.388085	0.714	0.782	0.0104541	cluster2_KO_WT_d8
chr3	147287227	147288084	8.20141e-08	-1.60872	0.017	0.071	0.0110056	cluster2_KO_WT_d8
chr3	9546784	9547687	9.05255e-08	-0.917718	0.076	0.156	0.0121477	cluster2_KO_WT_d8
chr11	21638039	21638929	9.27962e-08	-1.73402	0.016	0.062	0.0124524	cluster2_KO_WT_d8
chr6	146971676	146972507	9.61023e-08	-1.43962	0.025	0.079	0.0128961	cluster2_KO_WT_d8
chr4	24835205	24836032	1.01923e-07	-1.59973	0.019	0.066	0.0136772	cluster2_KO_WT_d8
chr16	80930876	80931726	1.06818e-07	-1.78384	0.014	0.058	0.014334	cluster2_KO_WT_d8
chr9	85371698	85372620	1.08834e-07	-1.31373	0.034	0.088	0.0146046	cluster2_KO_WT_d8
chr4	107603592	107604391	1.45052e-07	-1.45234	0.024	0.077	0.0194646	cluster2_KO_WT_d8
chr6	82204905	82205801	1.47535e-07	-0.68139	0.141	0.23	0.0197978	cluster2_KO_WT_d8
chr7	78103657	78104574	1.49541e-07	-1.41961	0.025	0.08	0.0200671	cluster2_KO_WT_d8
chr8	89982499	89983357	1.60097e-07	-1.89774	0.012	0.051	0.0214836	cluster2_KO_WT_d8
chr12	112346489	112347341	1.63298e-07	-1.73472	0.014	0.061	0.0219131	cluster2_KO_WT_d8
chr2	147455600	147456482	2.00985e-07	-0.428833	0.335	0.409	0.0269703	cluster2_KO_WT_d8
chr5	12970981	12971849	2.14926e-07	-1.33399	0.027	0.089	0.0288412	cluster2_KO_WT_d8
chr10	99298600	99299512	2.27261e-07	-1.065	0.051	0.122	0.0304964	cluster2_KO_WT_d8
chr2	14917368	14918286	2.29227e-07	-1.00372	0.054	0.145	0.0307602	cluster2_KO_WT_d8
chr1	37399226	37400092	2.30141e-07	-0.819943	0.089	0.182	0.0308829	cluster2_KO_WT_d8
chr7	118613940	118614777	2.30695e-07	-1.2554	0.035	0.089	0.0309572	cluster2_KO_WT_d8
chr2	106674587	106675378	2.34756e-07	-0.926689	0.069	0.144	0.0315022	cluster2_KO_WT_d8
chr11	68142101	68143012	2.46283e-07	-1.36278	0.027	0.082	0.033049	cluster2_KO_WT_d8
chr8	50724047	50724900	2.68708e-07	-1.72211	0.014	0.056	0.0360582	cluster2_KO_WT_d8
chr14	16554025	16554950	2.76219e-07	-0.580147	0.195	0.283	0.0370661	cluster2_KO_WT_d8
chr14	63876721	63877551	2.82716e-07	-0.864976	0.083	0.152	0.0379379	cluster2_KO_WT_d8
chr2	110186178	110187073	3.09506e-07	-1.45234	0.024	0.073	0.0415329	cluster2_KO_WT_d8
chr12	82588726	82589571	3.15835e-07	-1.4971	0.022	0.068	0.0423822	cluster2_KO_WT_d8
chr10	39659150	39660068	3.26667e-07	-0.414786	0.346	0.441	0.0438358	cluster2_KO_WT_d8
chr1	66944643	66945581	3.26824e-07	-0.962897	0.062	0.133	0.0438569	cluster2_KO_WT_d8
chr18	62901160	62902074	3.34711e-07	-0.623062	0.17	0.245	0.0449152	cluster2_KO_WT_d8
chr3	37686992	37687920	3.39103e-07	-0.525315	0.23	0.324	0.0455045	cluster2_KO_WT_d8
chr3	17489454	17490341	3.56383e-07	-0.943474	0.063	0.142	0.0478234	cluster2_KO_WT_d8
chr18	48262423	48263346	3.65274e-07	-0.969642	0.06	0.135	0.0490165	cluster2_KO_WT_d8

### Sheet: c3 KO-WT d8
chr	start	end	p_val	avg_log2FC	pct.1	pct.2	p_val_adj	cluster
chr3	39961937	39962788	9.31499e-15	-4.86801	0.004	0.085	1.24999e-09	cluster3_KO_WT_d8
chr4	9079633	9080541	5.14129e-14	-3.11185	0.013	0.116	6.89915e-09	cluster3_KO_WT_d8
chr14	10189149	10190055	1.26483e-13	-4.95749	0.002	0.077	1.69729e-08	cluster3_KO_WT_d8
chr9	7269842	7270712	4.98699e-13	-4.20687	0.004	0.08	6.69209e-08	cluster3_KO_WT_d8
chr6	30737761	30738589	7.00865e-13	1.56254	0.362	0.05	9.40498e-08	cluster3_KO_WT_d8
chr6	30736713	30737607	2.94865e-12	1.85183	0.252	0.033	3.95683e-07	cluster3_KO_WT_d8
chr17	83539059	83539992	4.80076e-12	-2.06907	0.033	0.149	6.44218e-07	cluster3_KO_WT_d8
chr12	50071830	50072701	8.91171e-12	-2.59168	0.015	0.111	1.19587e-06	cluster3_KO_WT_d8
chr9	94425530	94426410	9.55924e-12	-3.63367	0.006	0.082	1.28276e-06	cluster3_KO_WT_d8
chr7	6837980	6838813	3.59204e-11	-2.42652	0.024	0.108	4.8202e-06	cluster3_KO_WT_d8
chr1	77140597	77141485	2.27042e-10	-2.71934	0.015	0.091	3.0467e-05	cluster3_KO_WT_d8
chr8	25342963	25343886	2.37744e-10	-1.65543	0.059	0.166	3.19031e-05	cluster3_KO_WT_d8
chr5	114729858	114730767	4.63654e-10	-2.38861	0.02	0.107	6.22182e-05	cluster3_KO_WT_d8
chr17	84081717	84082629	5.38266e-10	-2.28948	0.024	0.107	7.22304e-05	cluster3_KO_WT_d8
chr14	29940111	29940877	6.56314e-10	-1.0346	0.136	0.275	8.80715e-05	cluster3_KO_WT_d8
chr8	36484169	36485013	7.29658e-10	-2.95593	0.009	0.077	9.79136e-05	cluster3_KO_WT_d8
chr1	185113367	185114280	1.34127e-09	-2.40676	0.017	0.102	0.000179986	cluster3_KO_WT_d8
chr4	9605910	9606789	1.5435e-09	-2.71801	0.015	0.086	0.000207124	cluster3_KO_WT_d8
chr7	98671925	98672847	1.69921e-09	-1.35007	0.081	0.193	0.000228019	cluster3_KO_WT_d8
chr17	4860697	4861532	3.83518e-09	-3.26902	0.007	0.068	0.000514647	cluster3_KO_WT_d8
chr3	40408809	40409721	6.47761e-09	-2.56081	0.013	0.083	0.000869237	cluster3_KO_WT_d8
chr19	26870037	26870875	7.70915e-09	-2.1452	0.018	0.097	0.0010345	cluster3_KO_WT_d8
chr8	77869987	77870864	8.31558e-09	-2.59249	0.013	0.082	0.00111588	cluster3_KO_WT_d8
chr7	131887706	131888623	1.02718e-08	-1.88764	0.026	0.11	0.00137838	cluster3_KO_WT_d8
chr10	99298600	99299512	1.03283e-08	-1.50035	0.051	0.154	0.00138596	cluster3_KO_WT_d8
chr1	133406649	133407501	1.5282e-08	-2.09947	0.026	0.096	0.00205071	cluster3_KO_WT_d8
chr9	20971844	20972721	1.5444e-08	-1.74884	0.039	0.126	0.00207245	cluster3_KO_WT_d8
chr8	120959176	120960060	2.16135e-08	-1.16462	0.097	0.198	0.00290033	cluster3_KO_WT_d8
chr8	96035632	96036538	2.66229e-08	-3.70784	0.004	0.057	0.00357255	cluster3_KO_WT_d8
chr17	26451448	26452320	4.1384e-08	-1.14208	0.094	0.185	0.00555336	cluster3_KO_WT_d8
chr18	25521791	25522713	5.25948e-08	-2.14611	0.018	0.091	0.00705774	cluster3_KO_WT_d8
chr5	24352376	24353171	6.45375e-08	-0.87995	0.169	0.309	0.00866035	cluster3_KO_WT_d8
chr11	50017819	50018737	6.48903e-08	-1.89496	0.031	0.1	0.0087077	cluster3_KO_WT_d8
chr8	120993480	120994345	9.76179e-08	-1.70893	0.026	0.108	0.0130994	cluster3_KO_WT_d8
chr2	59828625	59829540	1.12977e-07	-0.971295	0.136	0.254	0.0151605	cluster3_KO_WT_d8
chr8	12345657	12346478	1.23075e-07	-2.50392	0.013	0.069	0.0165155	cluster3_KO_WT_d8
chr11	19253798	19254684	1.60282e-07	-2.07425	0.02	0.08	0.0215084	cluster3_KO_WT_d8
chr3	82274297	82275183	1.6049e-07	-2.00532	0.024	0.088	0.0215363	cluster3_KO_WT_d8
chr11	78973172	78973842	1.80091e-07	-2.20984	0.017	0.077	0.0241666	cluster3_KO_WT_d8
chr3	78594545	78595436	2.08954e-07	-2.1737	0.017	0.083	0.0280398	cluster3_KO_WT_d8
chr13	43503103	43503998	2.22593e-07	-0.99874	0.127	0.226	0.02987	cluster3_KO_WT_d8
chr8	48136636	48137459	2.52108e-07	-2.53685	0.011	0.069	0.0338307	cluster3_KO_WT_d8
chr18	29470168	29471063	2.58923e-07	-2.35198	0.011	0.072	0.0347452	cluster3_KO_WT_d8
chr11	21638039	21638929	2.64831e-07	-2.1425	0.015	0.082	0.0355379	cluster3_KO_WT_d8
chr11	35593048	35593835	2.9605e-07	1.59745	0.14	0.047	0.0397272	cluster3_KO_WT_d8
chr15	8806016	8806943	3.20069e-07	-1.98428	0.026	0.083	0.0429504	cluster3_KO_WT_d8
chr1	92772191	92773121	3.30883e-07	-1.43275	0.051	0.135	0.0444016	cluster3_KO_WT_d8
chrX	143335707	143336554	3.34024e-07	-3.21451	0.006	0.053	0.044823	cluster3_KO_WT_d8
chr15	63288222	63289104	3.44934e-07	-2.1431	0.017	0.078	0.0462871	cluster3_KO_WT_d8
chr9	17394667	17395583	3.46205e-07	-2.72341	0.007	0.063	0.0464575	cluster3_KO_WT_d8
