## Supplementary material for "*Tbx1* stabilizes differentiation of the cardiopharyngeal mesoderm and drives morphogenesis in the pharyngeal apparatus": Suppl. Tab. 5

### Sheet: c0 d6
gene	p_val	avg_log2FC	pct.1	pct.2	p_val_adj	cluster
Mest	5.17788e-233	0.874019	0.701	0.089	1.67168e-228	c0 d6
AW554918	3.48265e-28	-0.260361	0.331	0.511	1.12437e-23	c0 d6
Galnt1	1.95919e-21	-0.214633	0.291	0.437	6.32523e-17	c0 d6
Eya4	7.53066e-14	-0.212029	0.21	0.318	2.43127e-09	c0 d6

### Sheet: c0 d8
gene	p_val	avg_log2FC	pct.1	pct.2	p_val_adj	cluster
Mest	3.93735e-12	1.10427	0.774	0.125	1.27117e-07	c0 d8

### Sheet: c1 d6
gene	p_val	avg_log2FC	pct.1	pct.2	p_val_adj	cluster
Mest	1.95724e-131	0.863279	0.649	0.068	6.31896e-127	c1 d6
Igfbpl1	3.34699e-22	-0.227283	0.026	0.15	1.08058e-17	c1 d6
Itpr1	6.74299e-19	-0.276283	0.661	0.771	2.17697e-14	c1 d6
Grid2	3.36136e-16	-0.31658	0.081	0.21	1.08521e-11	c1 d6
Impact	2.28621e-15	0.225566	0.53	0.363	7.38104e-11	c1 d6
Galnt1	2.37008e-15	-0.221737	0.281	0.457	7.65179e-11	c1 d6
Tbx1	3.75255e-15	-0.214668	0.103	0.236	1.21151e-10	c1 d6
Adamts9	1.81312e-14	-0.279759	0.421	0.566	5.85365e-10	c1 d6
Cdh13	2.25733e-14	-0.207197	0.064	0.176	7.28779e-10	c1 d6
Meis1	3.20359e-14	-0.235117	0.145	0.281	1.03428e-09	c1 d6
Col18a1	1.79627e-13	-0.250754	0.475	0.622	5.79927e-09	c1 d6
Zfhx4	6.61571e-13	0.231186	0.672	0.525	2.13588e-08	c1 d6
AW554918	1.39021e-12	-0.206004	0.339	0.509	4.48831e-08	c1 d6
Tle1	1.85361e-11	0.204422	0.54	0.382	5.98438e-07	c1 d6
Cped1	3.05167e-09	0.218797	0.657	0.531	9.8523e-05	c1 d6
Foxp2	2.34412e-08	0.220668	0.401	0.285	0.000756798	c1 d6
Arhgap6	3.35844e-08	-0.202643	0.274	0.393	0.00108427	c1 d6
Nrg1	4.95846e-08	-0.225412	0.237	0.341	0.00160084	c1 d6
Unc5c	7.51061e-07	-0.208508	0.282	0.389	0.024248	c1 d6

### Sheet: c1 d8
gene	p_val	avg_log2FC	pct.1	pct.2	p_val_adj	cluster
Mest	2.10287e-105	1.29317	0.827	0.091	6.78911e-101	c1 d8
Myl7	3.05178e-25	-0.318509	0.774	0.921	9.85267e-21	c1 d8
Tbx1	2.77795e-20	-0.323312	0.031	0.228	8.9686e-16	c1 d8
Fos	1.16289e-16	-0.392043	0.388	0.632	3.75438e-12	c1 d8
Jun	2.92897e-15	-0.379952	0.465	0.673	9.45619e-11	c1 d8
Itga9	6.71461e-15	0.347622	0.661	0.445	2.16781e-10	c1 d8
Fosb	4.00577e-14	-0.380518	0.4	0.63	1.29326e-09	c1 d8
Klf12	6.21299e-14	0.266098	0.874	0.767	2.00586e-09	c1 d8
Tra2b	7.63316e-14	-0.214673	0.817	0.885	2.46436e-09	c1 d8
Cdk14	3.87598e-13	0.265274	0.848	0.733	1.25136e-08	c1 d8
Ier2	4.59552e-13	-0.275901	0.667	0.825	1.48366e-08	c1 d8
Jund	7.29456e-13	-0.302834	0.516	0.702	2.35505e-08	c1 d8
Eif5a	4.31062e-12	-0.226452	0.703	0.808	1.39168e-07	c1 d8
Myl3	6.54439e-12	-0.271766	0.274	0.478	2.11286e-07	c1 d8
Atp5mpl	1.30632e-11	-0.247443	0.593	0.738	4.21746e-07	c1 d8
AW554918	1.11085e-10	-0.273327	0.35	0.56	3.58638e-06	c1 d8
D8Ertd738e	1.15752e-10	-0.258828	0.39	0.582	3.73704e-06	c1 d8
Ogt	2.08812e-10	0.215538	0.872	0.75	6.74151e-06	c1 d8
Prickle2	2.21154e-10	0.306578	0.421	0.228	7.13996e-06	c1 d8
Myl4	9.39136e-10	-0.244061	0.362	0.55	3.032e-05	c1 d8
Mdm4	1.81773e-09	0.249932	0.596	0.423	5.86853e-05	c1 d8
Rbms3	2.74213e-09	0.277529	0.675	0.51	8.85296e-05	c1 d8
Snrpd2	3.12001e-09	-0.20782	0.634	0.755	0.00010073	c1 d8
Hook3	3.94389e-09	0.249802	0.581	0.401	0.000127328	c1 d8
Mir99ahg	9.30165e-09	0.279753	0.693	0.538	0.000300304	c1 d8
Dnm3os	1.1007e-08	0.249784	0.321	0.163	0.000355362	c1 d8
2610307P16Rik	1.45127e-08	0.254069	0.697	0.522	0.000468542	c1 d8
Rabgap1	1.82242e-08	0.208086	0.752	0.63	0.000588368	c1 d8
Ldha	2.02288e-08	-0.222912	0.616	0.733	0.000653087	c1 d8
Sh3rf1	2.40248e-08	0.252205	0.486	0.315	0.000775641	c1 d8
Crebzf	3.92752e-08	0.23701	0.508	0.356	0.001268	c1 d8
Edil3	4.47202e-08	0.264114	0.492	0.322	0.00144379	c1 d8
Sdk1	5.8778e-08	0.271485	0.61	0.466	0.00189765	c1 d8
Ppp1r9a	9.99066e-08	0.240758	0.596	0.462	0.00322548	c1 d8
Cox7b	1.06173e-07	-0.201727	0.594	0.755	0.00342779	c1 d8
Uty	1.07641e-07	0.228932	0.679	0.531	0.00347518	c1 d8
Atp5g3	1.33985e-07	-0.2008	0.551	0.683	0.00432569	c1 d8
Actc1	2.01161e-07	-0.200546	0.297	0.459	0.00649447	c1 d8
Igfbp5	2.53523e-07	0.264626	0.51	0.363	0.00818501	c1 d8
Galnt1	2.71088e-07	-0.214042	0.309	0.464	0.00875209	c1 d8
Ndufab1	3.09403e-07	-0.200718	0.482	0.62	0.00998907	c1 d8
Tmem132c	3.91417e-07	0.237175	0.689	0.572	0.0126369	c1 d8
Zbtb11	4.21173e-07	-0.207498	0.331	0.495	0.0135976	c1 d8
Prrx1	4.69612e-07	0.23724	0.415	0.276	0.0151614	c1 d8
Plcb4	4.79489e-07	0.241927	0.376	0.238	0.0154803	c1 d8
Casd1	5.18011e-07	0.231997	0.593	0.471	0.016724	c1 d8
Impact	6.47629e-07	0.205474	0.443	0.293	0.0209087	c1 d8
Dleu2	7.04198e-07	0.2282	0.447	0.293	0.022735	c1 d8
Mir100hg	7.63355e-07	0.218624	0.467	0.315	0.0246449	c1 d8
Id2	8.08578e-07	-0.202007	0.593	0.707	0.0261049	c1 d8
Ccser1	9.23946e-07	0.227588	0.317	0.178	0.0298296	c1 d8
Pgk1	1.06773e-06	-0.2183	0.49	0.651	0.0344718	c1 d8
Aldoa	1.11681e-06	-0.206996	0.545	0.688	0.0360561	c1 d8
Gm4258	1.1216e-06	0.231268	0.467	0.315	0.0362109	c1 d8
Astn2	1.31524e-06	-0.217802	0.079	0.18	0.0424626	c1 d8
Tpi1	1.36295e-06	-0.207949	0.469	0.591	0.044003	c1 d8

### Sheet: c2 d8
gene	p_val	avg_log2FC	pct.1	pct.2	p_val_adj	cluster
Mest	6.0049e-280	1.25121	0.858	0.116	1.93868e-275	c2 d8
Myl7	1.19779e-68	-0.306419	0.799	0.955	3.86705e-64	c2 d8
Myl3	2.38473e-42	-0.265822	0.252	0.524	7.69909e-38	c2 d8
Tbx1	2.70418e-39	-0.242289	0.072	0.252	8.73046e-35	c2 d8
Jun	8.42247e-35	-0.306717	0.553	0.763	2.71919e-30	c2 d8
Crabp1	1.07985e-34	-0.326823	0.18	0.386	3.4863e-30	c2 d8
Odc1	1.99175e-32	-0.265663	0.442	0.64	6.43038e-28	c2 d8
Gpx3	4.22194e-29	-0.289982	0.38	0.576	1.36305e-24	c2 d8
Fos	1.10052e-27	-0.273939	0.431	0.639	3.55302e-23	c2 d8
Meg3	3.68e-27	0.352001	0.672	0.537	1.18809e-22	c2 d8
Airn	3.09808e-26	0.204976	0.91	0.843	1.00022e-21	c2 d8
Postn	3.36365e-26	0.371685	0.42	0.231	1.08595e-21	c2 d8
Myl4	1.09192e-25	-0.217762	0.354	0.568	3.52526e-21	c2 d8
Adamts9	1.64745e-25	-0.265436	0.109	0.259	5.31879e-21	c2 d8
Actc1	1.51211e-22	-0.201835	0.316	0.51	4.88186e-18	c2 d8
AW554918	2.49756e-22	-0.241119	0.352	0.55	8.06337e-18	c2 d8
Klf12	2.7963e-22	0.259642	0.734	0.624	9.02785e-18	c2 d8
Mtch1	4.89795e-22	-0.205836	0.601	0.729	1.5813e-17	c2 d8
Dlk1	1.79443e-21	0.317502	0.603	0.45	5.79331e-17	c2 d8
Fxyd6	2.77793e-21	-0.253531	0.44	0.596	8.96856e-17	c2 d8
Vcl	4.67738e-20	-0.236009	0.532	0.682	1.51009e-15	c2 d8
Lrp2	2.85787e-19	0.224326	0.733	0.617	9.22664e-15	c2 d8
Fosb	2.43243e-18	-0.217199	0.46	0.637	7.8531e-14	c2 d8
Zfhx4	2.44853e-18	0.249426	0.612	0.486	7.90509e-14	c2 d8
Otx2os1	5.56896e-18	0.244967	0.367	0.216	1.79794e-13	c2 d8
Vcan	1.79787e-16	-0.206513	0.692	0.807	5.80443e-12	c2 d8
Rian	2.4038e-16	0.258732	0.521	0.386	7.76067e-12	c2 d8
Cacnb2	2.69141e-15	0.208043	0.774	0.712	8.68921e-11	c2 d8
Mir205hg	6.49117e-15	0.202004	0.289	0.167	2.09568e-10	c2 d8
Ptprm	1.29797e-14	0.221326	0.674	0.584	4.19049e-10	c2 d8
Lrch1	9.76495e-14	0.205819	0.572	0.462	3.15262e-09	c2 d8
Pcdh7	6.1969e-11	0.20774	0.691	0.639	2.00067e-06	c2 d8

### Sheet: c3 d8
gene	p_val	avg_log2FC	pct.1	pct.2	p_val_adj	cluster
Mest	1.99617e-153	1.26319	0.838	0.078	6.44462e-149	c3 d8
Tbx1	2.24905e-45	-0.560677	0.05	0.4	7.26107e-41	c3 d8
Myl7	4.90528e-37	-0.325193	0.79	0.942	1.58367e-32	c3 d8
Meg3	4.47528e-27	0.343141	0.921	0.788	1.44484e-22	c3 d8
Nkain4	1.99767e-24	-0.29532	0.037	0.251	6.44946e-20	c3 d8
Ebf1	3.42523e-24	-0.536727	0.213	0.476	1.10584e-19	c3 d8
Dlk1	3.50789e-24	0.392147	0.851	0.684	1.13252e-19	c3 d8
Ntrk2	1.33613e-23	-0.40494	0.048	0.257	4.31368e-19	c3 d8
Rian	1.82924e-21	0.354535	0.787	0.589	5.9057e-17	c3 d8
Grid2	9.36885e-21	-0.467798	0.094	0.308	3.02473e-16	c3 d8
Jun	2.89633e-20	-0.35623	0.496	0.717	9.3508e-16	c3 d8
Fos	7.0742e-17	-0.328536	0.438	0.664	2.2839e-12	c3 d8
Eya4	3.74882e-16	-0.366972	0.289	0.504	1.21031e-11	c3 d8
Plcxd3	5.8272e-16	-0.251149	0.018	0.155	1.88131e-11	c3 d8
Tshz2	6.78853e-16	-0.457949	0.32	0.501	2.19168e-11	c3 d8
Myl3	1.99853e-15	-0.255924	0.301	0.526	6.45225e-11	c3 d8
Col26a1	2.25417e-15	-0.334434	0.188	0.385	7.27757e-11	c3 d8
Ier2	5.2239e-15	-0.243006	0.713	0.84	1.68653e-10	c3 d8
Pcdh7	5.24628e-15	0.261254	0.869	0.786	1.69376e-10	c3 d8
Ebf2	9.80172e-15	-0.358626	0.186	0.386	3.16449e-10	c3 d8
Moxd1	1.02044e-14	-0.287381	0.051	0.203	3.2945e-10	c3 d8
Postn	1.04656e-14	0.374417	0.623	0.405	3.37882e-10	c3 d8
Fosb	1.06353e-14	-0.339451	0.443	0.639	3.43361e-10	c3 d8
Ccser1	2.96097e-14	0.310975	0.561	0.347	9.55949e-10	c3 d8
Meis2	3.36225e-14	0.25756	0.822	0.733	1.0855e-09	c3 d8
Tmem165	8.4049e-14	0.227872	0.757	0.641	2.71352e-09	c3 d8
Mtch1	1.17797e-13	-0.233224	0.61	0.774	3.80308e-09	c3 d8
Myl4	1.18346e-13	-0.244588	0.375	0.581	3.8208e-09	c3 d8
Ebf3	1.53028e-13	-0.275414	0.079	0.231	4.94052e-09	c3 d8
Ano1	1.78407e-13	0.294225	0.357	0.173	5.75986e-09	c3 d8
Ntng1	3.14774e-13	-0.383438	0.265	0.443	1.01625e-08	c3 d8
Zfhx4	4.47917e-13	0.251645	0.825	0.7	1.4461e-08	c3 d8
AW554918	6.96983e-13	-0.249162	0.325	0.52	2.25021e-08	c3 d8
Eya1	6.97046e-13	-0.330638	0.329	0.495	2.25041e-08	c3 d8
B830012L14Rik	8.24621e-13	0.277924	0.439	0.256	2.66229e-08	c3 d8
Col18a1	9.24693e-13	0.21642	0.873	0.772	2.98537e-08	c3 d8
Jund	1.37113e-12	-0.232875	0.619	0.765	4.4267e-08	c3 d8
Gas2	1.84803e-12	-0.237866	0.125	0.289	5.96637e-08	c3 d8
Sorbs2	1.95702e-12	0.288779	0.496	0.316	6.31824e-08	c3 d8
Ext1	3.51417e-12	0.219963	0.825	0.733	1.13455e-07	c3 d8
Prrx2	3.64064e-12	-0.250764	0.259	0.449	1.17538e-07	c3 d8
Ldb2	4.23757e-12	-0.264381	0.147	0.319	1.3681e-07	c3 d8
Scube1	7.03871e-12	0.263144	0.763	0.612	2.27245e-07	c3 d8
Cald1	1.13817e-11	0.222436	0.779	0.669	3.67459e-07	c3 d8
Mirg	1.39356e-11	0.245906	0.375	0.212	4.49911e-07	c3 d8
4632427E13Rik	1.39617e-11	0.245643	0.551	0.374	4.50754e-07	c3 d8
Dmrta2	1.5386e-11	0.230138	0.425	0.254	4.96738e-07	c3 d8
A630012P03Rik	2.4498e-11	0.263827	0.517	0.356	7.90917e-07	c3 d8
Ppp1r9a	2.52045e-11	0.22715	0.776	0.622	8.13727e-07	c3 d8
Gpx3	3.89299e-11	-0.265021	0.393	0.557	1.25685e-06	c3 d8
Amot	5.70974e-11	0.269175	0.629	0.48	1.84339e-06	c3 d8
Cped1	7.45815e-11	-0.238777	0.083	0.218	2.40786e-06	c3 d8
Tmem132c	1.74893e-10	0.245789	0.638	0.488	5.64643e-06	c3 d8
Epb41l5	1.81595e-10	0.221806	0.596	0.454	5.8628e-06	c3 d8
Cdh2	3.87234e-10	0.207885	0.829	0.71	1.25019e-05	c3 d8
Impact	7.68198e-10	0.218735	0.48	0.345	2.48013e-05	c3 d8
Egr1	1.97706e-09	-0.217127	0.577	0.713	6.38294e-05	c3 d8
Ano3	3.78206e-09	0.227404	0.458	0.308	0.000122104	c3 d8
Nhsl1	3.99329e-09	0.237778	0.487	0.347	0.000128923	c3 d8
Eda	4.82336e-09	-0.271295	0.222	0.366	0.000155722	c3 d8
Zbtb16	7.18508e-09	0.203025	0.358	0.223	0.00023197	c3 d8
Pgf	1.27857e-08	-0.261537	0.34	0.466	0.000412786	c3 d8
Tmem47	1.30722e-08	0.207826	0.594	0.469	0.000422035	c3 d8
Dleu2	2.26786e-08	0.214727	0.452	0.316	0.000732179	c3 d8
Sema3e	3.26227e-08	0.215025	0.346	0.203	0.00105323	c3 d8
Col5a2	9.57377e-08	0.206833	0.45	0.308	0.00309089	c3 d8
Vcl	1.0505e-07	-0.201216	0.458	0.582	0.00339154	c3 d8
Otx2os1	1.11904e-07	0.255011	0.482	0.33	0.00361283	c3 d8
Glcci1	1.26018e-07	0.223379	0.5	0.381	0.0040685	c3 d8
Rtl4	1.43058e-07	0.262937	0.555	0.43	0.00461863	c3 d8
Adgrl3	1.84033e-07	-0.207168	0.43	0.587	0.00594151	c3 d8
Frmpd4	2.74465e-07	-0.222732	0.138	0.254	0.00886109	c3 d8
Tafa2	3.38523e-07	-0.20641	0.129	0.245	0.0109292	c3 d8
Etl4	4.41867e-07	0.203453	0.695	0.589	0.0142657	c3 d8

### Sheet: c4 d6
gene	p_val	avg_log2FC	pct.1	pct.2	p_val_adj	cluster
Mest	3.47292e-26	0.640607	0.538	0.075	1.12123e-21	c4 d6
AW554918	4.19344e-08	-0.310042	0.352	0.566	0.00135385	c4 d6
Sfi1	6.54848e-07	0.232879	0.571	0.323	0.0211418	c4 d6

### Sheet: c4 d8
gene	p_val	avg_log2FC	pct.1	pct.2	p_val_adj	cluster
Myl7	2.96172e-07	-0.419092	0.898	1	0.0095619	c4 d8
